# Single-cell chromatin profiling reveals dynamic regulatory logic and enhancer elements in brain and retina development

**DOI:** 10.64898/2026.03.16.712178

**Authors:** Jessie E. Greenslade, Hemagowri Veeravenkatasubramanian, Marisa L. Reed, Bushra Raj

**Author notes:** Corresponding author. (B.R.).

## Abstract

Cell type identity in the nervous system is encoded within cis-regulatory landscapes that integrate transcription factor activity with chromatin accessibility. However, how these regulatory programs are organized and remodeled during post-embryonic neural development remains poorly understood. We generate a temporally resolved single-cell chromatin accessibility resource of ~95,000 zebrafish brain and retina nuclei spanning larval, juvenile, and adult stages. We define a total of 213 chromatin states and uncover extensive cell type- and region-specific reorganization of chromatin landscapes across the profiled stages. By integrating scATAC-seq with transcriptomic data, we link motif accessibility to transcription factor expression and reveal distinct patterns of regulatory stability and remodeling across neural cell types and brain regions. Leveraging this resource, we systematically identify and functionally validate candidate enhancers in vivo. Focusing on the *slc1a3b* locus in radial glia, we define compact enhancer modules that act combinatorially to drive gene expression and identify candidate regulatory inputs shared with human *SLC1A3*. Together, these findings provide a framework for decoding neural cis-regulatory logic and functionally interrogating regulatory elements across the vertebrate nervous system.
