## Supplemental Table 2 for "Single-cell chromatin profiling reveals dynamic regulatory logic and enhancer elements in brain and retina development"

### Sheet: 3 dpf
Cluster	Annotation	Features	Subtype	Subtype markers
0	Cranial Ganglion_1	phox2bb, tlx2, six1b, ntrk1, ret, isl2b,adcyap1b, nes	Sensory Neurons (phox2bb+/adcyap1b+/ntrk1+)	phox2bb, phox2a (more enirched), adcyap1b, bdnf, htr3a/b, p2rx2, ntrk1, ret, gfra1b, gfra2a, etv4
1	Cranial Ganglion_2	ngfrb, ntrk1,six4b, six1b, eya4, pou4f4, eya1, isl2b, phox2bb, phox2a,nes	Sensory Neurons (pou4f4+/eya4+/six4b+)	pou4f4, six4b, eya, prkg1a, prkg2, pde5ab
2	Cranial Motor Neuron	phox2bb, phox2a, chata, slc18a3a, onecut3, hoxb3a, isl1a, meis2b, tbx20, lmo4b, chrna11
3	Diencephalon_1	slc17a6b, tcf7l2, lef1, pou4f1,pvalb6, elavl4, pou3f1, en2b	Diencephalic Neurons (pvalb6+/kiss1ra+/oprk1+)	pvalb6, kiss1ra, slc16a6b, opr11, TRHDE, bdnf, PAM, htr2c11, glra4a, ERBB4
4	Diencephalon_2	pou4f1, barhl2, meis2b, en2b, pou3f2a, lef1, slc17a6a, slc17a6b	Glutamatergic Neurons (slc17a6b+/pou4f1+/lef1+)	slc17a6b, slc17a6a; Wnt signaling wnt3, fzd9b, ctnnbip1
5	Diencephalon_3	lef1, slc17a6b, barhl2, ebf1, shox, en2a, pou3f1	Glutamatergic Neurons (slc17a6b+/adcyap1b+/galr2b+)	adcyap1b, PAC1R/ADCYAP1R1, galr2b, pth2ra, oprl1, TRHDE ; slc17a6b, gabrz, gabrg2, grm2a, grm3, grm4, grm5b, grm8a, GRIK2/2, gria1a/2a, GRIN2A
6	Diencephalon_4	slc17a6b, pou4f1, tcf7l2, meis2b ,elavl4, slc17a6a, en2b, ebf1, pou3f1, elavl3, tfap2d	Glutamatergic Neurons (slc17a6b+/oprl1+/htr2a+)	opr11, adcyap1r1, HTR2A, grm1b, grm7, PAM, bdnf, slc17a6b
7	Diencephalon_5	lef1, slc17a6a, barhl2, tfap2e, ebf1, tfap2a, tfap2d	GABAergic Neurons (gad2+/dlx6a+/drd4-rs+)	gad2, dlx6a, gphnb, slc12a5b, drd4-rs, chrm2a, CHRM3, HTR2A.1, HTR4, tac3ra, npffrll2, gdnf family
8	Diencephalon_6	tfap2e, ebf1, tfap2a, tfap2d, lef1, slc17a6a, pou4f1, barhl2	Cholinergic Neurons (slc5a7+/drd2l+/adcyap1r1+)	slc5a7, drd2l, NXPH3, ADCYAP1R1, nr5a2
9	Dorsal Habenula	gng8, pou4f1, slc17a6b,pou4f2, tcf7l2, zic5, gng2, zic4, zic2b,
10	Epidermis_1	grhl2b, esrp2, ripk4, tp23, klf5l, itga3b	Keratinocytes (tp63+/runx1+/tprg1+)	tprg1, runx1, snai2, foxo1b, tp73; Wnt signaling: wnt9a, wnt3a, WNT7B, wnt10a; bmp7b, bmp2b; itga3b, itgb4, lamb1a, lamb4
11	Epidermis_2	krt4, ripk4, edar, itga3b, col15a3b, lamb4, jupa	Keratinocytes (krt5+/postnb+/edar+)	postnb, edar, krt5; col1a2, col5a3b, col11a1a, col28a2a, col18a1a; itga6b, itgb4; PDGFD, WNT6, wnt3
12	Epidermis_3	krt18b, grhl2a, grhl2b, cldnb, six1b, eya4,	Epidermis (grhl2+/esrp1+/krt18b+)	grhl2b, grhl2a, esrp1, ovol1a, ELF3; cldn8.3, cldn3c, cldnb, cldn7b; krt18b, six1b, eya4, six4a, six4b; fgf10a, fut9b.3, fut9b.1
13	Epithelium	grhl1, grhl2b, esrp2, krt8, elf3, hnf1bb, rab25b, cldnb, ripk4
14	Eye Lens	crygmxl2, cryba1l1, cryba2b, cryba1b, cryba4, gja8b, mipa
15	Granule Cells (Immature)	zic5, etv1, neurod2, draxina, cdk14, zic4, neurod6a, neurod6b, elavl3, atoh8
16	Hindbrain_1	hoxb3a, hoxa3a, hoxd3a, pax2a, elavl4, hoxc4a	Putative Auditory-lineage Neurons (pax8+/pax2a+/cacna2d3+)	PAX8+/pax2a+ , oc90, CACNAD3.1
17	Hindbrain_2	hoxa3a, hoxb3a, meis2b, hoxd3a, snap25a, pax2b	GABAergic Neurons (kcnh8+/slc12a5b+/cplx1+)	KCNH8, KCNK12, kcnc3b, kcnd1, KCC2, CPLX1, svc2a, snap25a, doc2d, slc12a5b
18	Hindbrain_3	hoxd3a, hoxb3a, pak5, meis2b, pax2b, hoxa3a	Glycinergic Neurons (glra1+/pak5+/hoxb3a+)	glra1, pak5, trpc3, TMEM104
19	Hindbrain_4	hoxc4a, hoxb3a, elavl4, meis2b, hoxa3a	GABAergic Neurons (gabrb2+/kcnh8+/kcnc3a+)	GABRB2, grm4, KCNH8, kcnc3a, cacna1ab
20	Hindbrain_5	hoxc4a, hoxb4a, hoxc1a, ntrk1, hoxb3a, hoxc3a, hoxc1a, hoxa3a	Cholinergic Neurons (chata+/slc18a3a+/calca+)	chata, slc18a3a, slc5a7, COLQ, chrna7a, chrna11, calca, calcr1a, ramp1, scg2b, chga,
21	Hindbrain_6	grm5b, hoxc4a, phox2bb, meis2b, hoxb3a, hoxc3a	Neurons (phox2bb+/lmx1bb+/oprm1+)	phox2bb, lmx1bb, lmx1ba, oprm1, adcyap1b, chrm2a, mao
22	Hindbrain_7	kcnc3a, kcnc3b, meis2b, hoxb3a, hoxd3a, elavl4, elavl3, slc17a6b	Neurons (kcnc3a+/kcnh8+/polrmt+)	KCNH8, kcnc3a, kcnc3b, cacna1ab, ZRANB3
23	Hypothalamus_1	gad2, dlx6a, nkx2.1, kcnc3a, pou2f1b, nkx2.4a, nkx2.4b, pou3f2	GABAergic Neurons (gad2+/dlx6a+/slc6a1b+)	gad2, slc6a1b (GAT-1), ddc, pah, HTR2A.1, adcyap1r1a, KCNN3 , nalcn, pcsk2, mgll , nova1, ppp3ca
24	Hypothalamus_2	drd4-rs, prkd1, asic1b, nkx2.2a, nkx2.4b, nkx2.1, nkx2.4a, nr5a1a, nr5a1b, sim1a, lhx5	Glutamatergic Neuroendocrine Neurons (nr5a1+/sim1a+/adcyap1b+)	gria1-4 , grin2bb, grm2a/2b/3/4/8a/8b, slc12a5b, adcyap1b, pcsk1, cbln1, drd4-rs, htr5ab/htr2cl1, galr2b
25	Iridophores	ltk, pnp4a, tfec, defbl1, mc1r
26	Muscle	myog, mylz3, myl1, mybphb, rbm24b, rapsn
27	Myeloid	yrk, srgn, clic2, myct1a, tmem88a, tmem88b, cldn5b
28	Neurons _1	grm5b, npas4a, cdk14, elavl4, elavl3, tal1, pou3f3b, pou3f2a, pvalb6, zic5	Neurons (drd4-rs+/hcn4+/elfn1+)	drd4-rs, hcn4, nalcn, GFRA2, GABRB2, ELFN1, gphnb, CPLX1
29	Neurons _2	elavl4, npas4a, necab2, kcnc3a, drd4-rs, grm5b	Neurons (doc2d+/srgap1b+)	doc2d, srgap1b	no dlx, nkx, foxg1a, neurod1, tcf7l2, hox, lef1, barhl2,or recognizble regional markers
30	Neurons_3	gria3a, npas4a, kcnc3a, elavl4, pax2b, snap25a	Neurons (onecut3+/drd2b+/pth1r+)	onecut3, onecut1, NTRK2, drd2b, CHRM3, pth1r	no dlx, nkx, foxg1a, neurod1, tcf7l2, hox, lef1, barhl2,or recognizble regional markers
31	Neurons_4	npas4a, gria1a, doc2d, elavl4, kcnc3a, grm5b	Neurons (nalcn+/drd4-rs+/fxyd6+)	nalcn, fxyd6, stxbp51, SYTL5, drd-4s, naps4
32	Neurons_5	npas4a, grm5a, elavl3, shank3, gabrb2, gria1a	Glutamatergic Neurons (adcyap1b+/grm5b+/npas4a+)	adcyap1b, tafa5a, PRKG1, npas4, grm5b, PLCB1, adcy2b, KCNN3	no dlx, nkx, foxg1a, neurod1, tcf7l2, hox, lef1, barhl2,or recognizble regional markers
33	Olfactory Bulb	nptx2a, pvalb5, fa2h,
34	Oligodendrocytes	plp2b, mbpb, elovl1b, sox10
35	OPCs	sox10, hepacama, olig2, olig1, cspg4
36	Optic Tectum_1	sox14, tal1, gata2a, pax7a, pax7b, lef1, gad1b, tal2, elavl4, emx2	GABAergic Neurons (sox14+/nxph1+/gata2a+)	UNCX, nxph1, nova1, higher levels gad1b, gata2a, sox14
37	Optic Tectum_2	tal1, grm6a, pax7b, pax7a, gata2a, elavl4, emx2, gad1b	GABAergic Neurons (tal1+/grm6a+/nfixb+)	higher levels tal1, grm6a, nfixb, emx2, bcl11ba, PAM, grin2a, GRIK2, gria1a, gria3b
38	Otic Vesicle	cldnb, cldn7b, cldn30, six1b, esrp2, nfe2, sox10, otog, stm, hmac8	Otic Epithelial / Supporting Cells (otog+/cldnb+/fgfr2+)	otog, OTOGL, cldnb, col2a1a, col9a1a, col9a2, col9a3, col11a1a, col11a2, matn4, fgfr1b, fgfr2, jag1b, notch2, bmp7b, papss2b
39	Otic Vesicle	six1b, myo7aa, espn, pou4f4, eya4, six4b, fgf10a, tmc2b	Sensory Hair Cells (myo7aa+/tmc2b+/slc17a8+)	myo7aa, myo6b, tmc2b, slc17a8, CHRNA9, pou4f4, gfi1aa, atoh1a, eya1, eya4, six4b, espn, ESPNL, tmie, ush1c, USH1G, pdzd7a, LOXHD1, gipc3, pvalb8
40	Pallium_1	eomesa, adcyap1b, neuord6b, lhx, elavl3, elavl4, foxg1a	Glutamatergic Neurons (slc17a6b+/eomesa+/adcyap1b+)	slc17a6a, slc17a6b, adcyap1b, drd4-rs, htr5ab, grm2a, grm5b, grm8b
41	Pallium_2	neurod6a, neurod6b, neurod2, cdk14, ebf2	Glutamatergic Neurons (slc17a6b+/neurod6a+/neurod6b+)	slc17a6a, grm5b, ppp3ca; ion channels: nalcn, trpc4b, kcnip1b, kcnh4a, kcnc3a
42	Periderm	grhl1, anxa1b, esrp1, cldn8.3, pkp1, klf5
43	Pharyngeal Arch	alx4, nfatc1, fgfr1a, ednraa, col12a1, col5a2a, pdgfrb
44	Progenitors	sox19a, rfx4, her4.2, notch3, notch1b, dla, her4.3, plagl2
45	Progenitors Differentiating	gadd45gb.1, sox19a, pax3a, dla, dlc, her4.2, rfx4, ebf2, pax7b, sox12, notch3, mdka
46	Purkinje Neurons	kcnh8, kcnh4a( Potassium channels), pvalb7, skor2, aldoca, kcnc3a, grid2ip
47	Radial Glia_1	hepacama, wnt7aa, rfx4, hmga2, her4.2, sox13, notch3, fabp7a,	Radial Glia (hepacama+/her4.2+/notch3+)	hepacama, her4.2, her8.2, notch1b, notch3, msi1b, hmga2, SLC6A11, KCNJ10, slc1a2b, fgfr1b, fgfr2, ptch2, gas1a
48	Radial Glia_2	zic4, rfx4, pax3a/b, zic5, wnt7aa, mdka, dla, pax6b, sox19a, hepacama, pax7b	Radial Glia (zic4+/pax3a+/pax6a+)	zic4, zic5, zic6, pax3a, pax3b, pax6a, pax6b, gbx1, msx1a, msx1b, irx3a, wnt3, gli2a, hhip, boc, prox1a
49	Retina Amacrine Cells_1	pax10, pax6a, tfap2a, pax6b, meis2b, gad1b, barhl2, hmx1, sox13	GABAergic Amacrine Cells (slc32a1+/pax10+/gad1b+)	slc32a1, gad1b, pax10, mtnr1c, meis2b, grm8b, glra4b, cacna1da, stxbp1a
50	Retina Amacrine Cells_2	kcnn1b, pvalb6, tfap2a, gad1b, gnao1b, pax6a, pax6b	Glycinergic Amacrine Cells (slc6a9+/prdm13+/kcnj5+)	slc6a9, slc30a2, KCNJ5, TRAK2, RIMBP2.1, abi2a, ankrd6b, ndrg4,
51	Retina Amacrine Cells_3	pvalb6, tfap2a, gnao1b, gad1b, barhl2, pax6a, pax6b	GABAergic Amacrine Cells (gad1b+/grm6b+/mtnr1a+)	gad1b, GABRA2, mGluR6 signaling: grm6b, rgs11, gnao1b, rgs9bp, pde6a, ABCC8, MTNR1A, comta, GABRA6, gad1b, abat, glrba,
52	Retina Bipolar Cells_2	igsf21b, slc17a7a, gnao1b, nyx, otx5, vsx1, foxg1b	ON Rod Bipolar Cells (prkcaa+/grm6b+/nyx+)	on pathway, grm6b, trpm1b, rgs11, gnb3a, gnao1b, nyx, prkcaa, slc17a7a, slc1a7a, gabrr1, calb2b, stxbp1b
53	Retina Bipolar Cells_3	vsx1, crx, slc17a7a, otx2b, vsx2, gnb3a, otx5	Cone Bipolar Cells (grik1+/slc17a7a+/vsx1+)	GRIK1, slc17a7a, slc1a7a, gabrr1, calb2b, stxbp1b
54	Retina Bipolar Cells_4	vsx1, otx2b, gnb3a, vsx2, otx5	Cone Bipolar Cells (vsx1+/vsx2+/crx+)	vsx1, vsx2, otx2b, crx. Prox1a, ebf2, neurod4, foxna
55	Retina Cones_1	rcvrn2, pde6c, opn6a, gnat2, six7, opn1sw2, opn1lw1, pde6ha	Cones (opn1sw2+/opn1lw1+/gnat2+)	opn1sw2, opn6a; phototransduction- gnat2, pde6c, grk7a, arr3a, rcvrn2, guca1c, gngt2b, gnb3b, rgs9a
56	Retina Cones_2	rcvrn2, opn6a, slc17a7a, six7, arr3a, opn1sw1, opn1sw2, pde6c	Cones (opn1sw1+/slc17a7a+/six7+)	rx, six7, neurod1 (cone specifiers)
57	Retina Cones_3	opn1lw2, arr3a, rcvrn2, slc17a7a, opn6a, six7	Cones (opn1lw2+/thrb+/arr3a+)	opn1lw2, thrb, arr3a, rcvrn2, rcvrna
58	Retina Horizontal Cells	gja9b, onecut3, onecutl, slc4a5, hmx1, pax6a, pax6b, tfap2b
59	Retina Muller Glia	rlbp1a, pax6a, pax6b, rx1, sox8a, kcnj10, prox1a
60	Retina Photoreceptor Precursors_1	rcvrn2, cdk10, opn6a, grk7a, six7, rcvrna, rx2, arr3a, crx, gngt2a, crb2a, nkx6.3,opn1lw2,	Photoreceptor Precursors (six7+/grk7a+/crx+)	phototransducion: rcvrn2, grk7a, pde6c, arr3a, GUCA1A, guca1c, rgs9a, gngt2b; six7, six6a, six6b, rx1, crx, neurod1, rorb, mef2ca
61	Retina Photoreceptor Precursors_2	aplnrb, foxg1b, msi1b, samd7, six6a, rx2, otx5, opn6a, prdm1a, rcvrna, neurod1, gngt2a, crb2a, crx	Photoreceptor Precursors (prdm1a+/nr2e3+/aplnrb+)	rod TFs- prdm1a, nr2e3; otx5, rxrgb, nr2f1b, enirched progenitor markers - aplnrb, foxg1b, msi1b
62	Retina Progenitors	rx1, foxn4, pax6a, pax6b, dla, neurod4, dlc, zic2b, zic5, notch1a, mdka
63	Retina RGCs_1	rbpms2b, pou4f1, pou4f2, pou4f4, slc17a6b, pax6a, pax6b, nrn1a, cntn2	Retinal Ganglion Cells (pou4f1+/pou4f2+/ngfrb+)	pou4f1, pou4f2, pou4f4, pax6a, pax6b, pax10, scrt2, NGFR (neurotrophin receptor)& rtn4r (Nogo receptor)
64	Retina RGCs_2	slc17a6b, rbpms2b, eomesa, pax6b, chrna6, chrnb2, grm2a	Retinal Ganglion Cells (nr4a3+/eomesa+/npy1r+)	nr4a3, eomesa, onecut3, isl1a, npas4a, npy1r, npffr112, vipr1b, PTPRN, chrna6
65	Retina Rods	rho, samd7, pde6gb, rom1a, ro1b, gnat1, rcvrna, crx
66	Retina RPE_1	tyr, tyrp1b, mitfb, pmela, pmelb, slc45a2, slc24a5, rab27a	RPE (mitfb+/vegfab+/cyp24a1+)	mitfb, vegfab, cyp24a1, CNNM2, col2a1a, tinag1l,
67	Retina RPE_2	slc45a2, tyrp1b, pmela, mitfa, tyr, rab27a	RPE (mitfa+/kcnj13+/mc5ra+)	mitfa, tyr, tyrp1b, dct, pmela, slc45a2, kcnj13, opn4xb, opn7d, timeless, comtb, trpm1b, trpm7
68	SubPallium	npas4a, dlx6a, nos1, drd4-rs, dlx1a, dlx5a, dlx2b, nkx2.1
69	Xanthophores	gch2, csf1ra, xdh, trpm1b, kcnj13, pax7b, pax3b

### Sheet: 21 dpf
Cluster	Annotation	Features	Subtype	Subtype markers
0	Diencephalon_1	neurod6b, neurod6a, pvalb7, ebf2, npas4a, kctd8, pitx2, pitx3	Diencephalic Neurons (pvalb7+/npy2rl+/neurod6b+)	npy2rl, GPR158, tyrp1b, mpv17, camk4, camk2d1, ncs1a, pcp4a, pvalb7, kcnc3a, kcnc3b, asic1b, clcn2a, slc8a1a
1	Diencephalon_2	neurod6a, pitx2, lmx1ba, grm5b, grm5a, elavl4	Dopaminergic Neurons (lmx1ba+/pitx2+/KCNJ3+)	lmx1ba, pitx2, KCNJ3, ADCY2, faah2b, SHANK2, GRID2IP, GRIK1.1, GRIK2, GRIN2C, RIMS1, rims3
2	Diencephalon_3	tcf7l2, zic5, zic6, zic2a, nkx2.2a, pou3f2a	Glutamatergic Neurons (drd4-rs+/TRHDE+/PTH2R+)	drd4-rs, mao, TRHDE, PTH2R, GFRA2, NTRK2, gria1a, gria1b, grin2bb, grm5b, KCNB1, KCNN3, adcy2b
3	Diencephalon_4	pth2ra, bdnf, ebf1, gria1b, shank3, nlgn2b, nptx2a, gabrb2, lef1	Diencephalic Neurons (bdnf+/pth2ra+/nptx2a+)	bdnf, pth2ra, nptx2a, GUCY1A2, GRIP2, RIMBP2, adcy1a, EPHA6, necab2, tmem163b
4	Diencephalon_5	gria4b, grm2a, grik4, kcnb1, shank3, pou2f2, pou3f2b	Diencephalic Neurons (gjd1a+/SHANK3+/CHRM3+)	gjd1a, SHANK3, SYNGAP1, slc12a5b, glra4a, grm2a, CHRM3, HTR4, KCNJ3, cacna1ab, DPP6, BAIAP3, PTPRN, npr1a, NCAN
5	Diencephalon_6	lef1, shox, tfap2d, pou4f1, pou4f2, barhl2,pou4f4, fat2	Glutamatergic Neurons (slc17a6b+/oprl1+/GRM1+)	slc17a6b, oprl1, GRM1, grm5b, asic1a, GUCY1A2, ELFN1, necab2, NELL2.1, fgf12a
6	Diencephalon_7	ebf1a, ebf3a, dlb, pou3f1, irx4b, lef1, pax7b, barhl2, pou4f1	Glutamatergic Neurons (slc17a6b+/meis2b+/ebf2+)	slc17a6b, meis2b, EBF1, ebf2, tcf7l2, nrn1a, irx4b, gdf11, bcl11ba, pou3f1, nr5a2
7	Diencephalon_8	slc17a6b, tfap2d, lef1, ebf1, barhl2, pvalb6, tfap2a, pou2f1b, tfap2e	Glutamatergic Neurons (slc17a6b+/FUT8+/DOC2A+)	slc17a6b, FUT8, DOC2A, GRIP2, necab2, nrn1a, asic1a, nlgn2b, hs3st4
8	Diencephalon_9	pou4f2, ebf1, lef1, barhl2, neurod6b, neurod6a, lhx9	Cholinergic Neurons (slc18a3a+/pou4f2+/anos1a+)	slc18a3a, pou4f2, anos1a, wls, TCF4, EBF1, OGDHL, vwc2, hs3st2, trpm6
9	Diencephalon_10	pvalb6, tcf7l2, onecut3, slc17a6b, tfap2d, pou4f1, lef1, onecutl	GABAergic Neurons (pvalb6+/oprl1+)	pvalb6, oprl1, PSD
10	Dorsal Habenula	gng8, zic4, zic5, kctd12.1
11	Erythrocytes	hbae4, klf1, hbae5, gp9
12	Eye Lens	cryba4, crygmxl2, cryba1l1, crybb1l2
13	Eye Non Retina	sce1, perp, krt4, krt5, krt17, epcam, lcdnb, tjp3, pkp3a
14	Eye Non Retina	adgra2, lama1, lamb1a, lamc1, fli1, kdrl
15	Granule Cells_1	cbln12, olfm2b, etv1, slc17a7a, zic5, zic4, fat2, neurod1	Cerebellar Granule Cells (slc17a7a+/GABRA6+/cbln12+)	slc17a7a, GABRA6, cbln12, etv1, zic4, CPLX1, shisa9a, SV2B, RASGRF1, cacna2d2b, ADCY2, fgf8a
16	Granule Cells_2	etv1, zic5, zic4, neurod2, cbln12, slc17a7a, pax6b, neurod1	Developing Granule Cells (neurod1+/neurod2+/pax6b+)	neurod1, neurod2, pax6b, etv1, draxina, EPHB1, nrn1a, slc17a7a, DGKB, ano1a, zic4, zic5
17	Granule Cells_3	cbln12, olfm2b, map2k2a, slc17a7a, etv1, zic5, neurod1	Cerebellar Granule Cells (slc17a7a+/GABRA6+/grin1b+)	slc17a7a, GABRA6, grin1b, cbln12, pcsk1nl, vsnl1a, ADCY2, ppp1r1c, CPLX1, SV2B, etv1, mag
18	Granule Cells_4	olfm2b, zic5, notch2, cbln12, etv1, zic2a, eomesa	Cerebellar Granule Cells (en1b+/TAFA3+/NETO1.1+)	en1b, mef2ca, notch2, TAFA3, NETO1.1, cacng7a, srgap1b, kcnk10a, PDGFD, zic5, jph2, dachc
19	Hindbrain_1	hoxb3a, hoxa3a, hoxd3a, hoxc3a, hoxb4a, nptx2a	Hindbrain Neurons (hoxb3a+/nos1+/EVX1+)	hoxb3a, hoxa3a, EVX1, nos1, PRKG1, KCNK12, trpc5a, KCNJ3, grm8b, glra1, gjd1a, CHRM3, pcsk1nl, grin2bb, SHANK3
20	Hindbrain_Cranial Ganglion_1	hoxb3a, meis2b, hoxc3a, hoxa3a, hoxd3a, eya1	Ganglion Neurons (hoxb3a+/CUBN+/adcyap1b+)	hoxa3a, hoxb3a, hoxc3a, hoxd3a, meis2b, CUBN, adcyap1b, oprl1, adra1aa, asic1c, gjd1a, SYT2.1, pnp4b, SEMA5B, fgf13b
21	Hindbrain_Cranial Ganglion_2	six1b, six4b, eya4, pou4f1, ngfrb, slc17a6b, pou4f4	Ganglion Neurons (ngfrb+/six1b+/pou4f4+)	ngfrb, NGFR, ntrk1, six1b, six4b, eya1, eya4, pou4f1, pou4f4, etv4, fscn2b, tmie, GRXCR1, pdzd7a, chga, adcyap1b, slc17a6b, bmpr1aa, COLQ
22	Hindbrain_2	neurod6b, draxina, pax2a, eya2, zic4, zic5, neurod6a, gad2, skor1, neurod2	GABAergic Neurons (gad1b+/lbx1a+/grm1b+)	gad1b, gad2, GAD1, lbx1a, skor1a, lhx1a, pax2a, grm1b, grm5a, ERBB4, gabra4, GALR1, GRIK3, ADARB2, draxina, GRID2IP, mef2ca
23	Hypothalamus_1	dlx6a, drd4-rs, gad2, nos1, pax9, nkx2.1	GABAergic Hypothalamic Neurons (dlx6a+/drd4-rs+/HTR2A.1+)	dlx6a, drd4-rs, HTR2A.1, adcyap1r1a, KCNN3, KCNJ3, KCNQ3, nos1, GUCY1A2, PRKG1, BAIAP3, NTRK2, adcy2b, nalcn, npr1a
24	Hypothalamus_2	dlx6a, gad2, pax9, sox19a, pou2f3, nkx2.1, dlb, dlx5a, tcf7l2, drd4-rs, nkx2.4b	GABAergic Hypothalamic Neurons (gad2+/pcsk2+/adcyap1r1a+)	gad2, dlx6a, pcsk2, pah, adcyap1r1a, HTR2A.1, PRKD1, SYTL5, epha4a, pax9, rfx2, BAIAP3, CRACR2A.1
25	Hypothalamus_3	gad2, pvalb7, nos1, dlx6a, nkx2.1, nkx2.4a, nkx2.2a	GABAergic Hypothalamic Neurons (camk2a+/pvalb7+/apela+)	camk2a, gad2, dlx6a, pvalb7, nos1, GUCY1A2, PRKG1, PDE9A, apela, galr2b, oprd1b, ghra, SLC38A3, slc6a1b, NXPH3, SYT14, pcsk1nl, grm5a, homer1b, wnt8b
26	Immature Neurons_1	neurod6a, neurod6b, neurod2, ebf2,atoh8, lmo4a, neurod1, cdk6, elavl4, slc17a6a, elavl3, draxina, ebf3a	Early Immature Neurons (neurod6a+/hmga2+/NFIX+)	hmga2, NFIX, nfixb, atoh8, TCF4, gpr161b, nrn1a, ebf2, grm2b, CALN1.1, EPHB1, disc1
27	Immature Neurons_2	neurod6b, grm5b, neurod6a, elavl4, ebf2, neurod2, elavl3, atoh8, pou3f2a, pou3f2b, ebf3a	Late Immature Neurons (neurod6b+/nova1+/HCN2+)	nova1, CELF6, myt1la, HCN2, doc2d, BAIAP3, PTPRN, nalcn, grm5b, drd4-rs, NRXN2, nrxn1b, CPLX1, thbs4b, MMEL1, NCAN
28	MHB	neurod6b, neurod6a, ebf2, pcp4a, lmo4a, pax5, pax2a
29	Microglia	tagapb, lcp1, coro1a, mfng, nckap1l, abb1ip, pfn1, rac2
30	Neuron rtn4rl2a+_dbh+	grm5a, rtn4rl2a, pvalb7, dbh, pvalb6, shox
31	Neuron rtn4rl2a+_pth2ra+	grm5a, rtn4rl2a, pvalb7, pth2ra, pou2f2, drd4-rs, syt5b, rock2a, nkx2.2a, nkx2.4a
32	Neuron trpc5a+_pvalb6+	trpc5a, onecut3, pvalb6, gad2,drd2b, gria3a
33	Olfactory Bulb	pvalb5, ompb, trpc2b, slc17a6b
34	Oligodendrocytes	mbpb, plp1b, elovl1b, sox10, mpz
35	OPCs	sox10, notch1b, cspg4, olig2, olig1
36	Optic Tectum_1	tal1, gata2a, lef1, pax7a, pax7b, gad2, lhx5, emx2, tal2, gata3	GABAergic Neurons (gad1b+/lhx5+/kcnc3a+)	gad1b, gad2, lhx5, kcnc3a, tal1, gata2a, nova1, nxph1, SYNPR, nlgn2b, tnr, opcml, pcdh1a4, RIMBP2.1, CACNA2D3.1
37	Optic Tectum_2	pax7a, pax7b, tal1, tfap2e, gad1b, gad2, gata3, gata2a	GABAergic Neurons (penkb+/gabrz+)	penkb, gabrz, mc5ra, nos1, DOC2A, dbh, pax7b, pax7a, GRM7, grm6a, tal1, homer1b, kcnip1b, kcnd1, CACNA1E, PLCB1, camk2a
38	Optic Tectum_3	pax7a, pax7b, tal1, emx2, lef1, gata2a, tfap2b, tal2, gata3	GABAergic Neurons (gad1b+/sox14+/gata2a+)	gad1b, sox14, gata2a, tal1, tal2, zfpm2b, zfpm1, UNCX, DSCAM, nxph1, SYNPR, wnt3, gli3
39	Optic Tectum_4	tal1, pax7b, gata2a, pax7a, emx2	GABAergic Neurons (lmo3+/NXPH2+)	zfpm2b, gata2a, lmo3, NFIX, nfixb, grm6a, NXPH2, gfra3, gli3, myt1la, ADGRB1, emx2, kcnc3a
40	Pallium_1	rtn4rl2a, grm5b, neurod6a, neurod6b, neurod1, eomesa	Glutamatergic Pallial Neurons (neurod6a+/NPAS4+/SHANK3+)	neurod6a, NPAS4, SHANK3, camk2a, grm5b, NTRK2, nos1
41	Pallium_2	eomesa, neurod6b, neurod6a, tbr1b	Glutamatergic Pallial Neurons (eomesa+/adcyap1b+/drd4-rs+)	eomesa, adcyap1b, drd4-rs, htr5ab, GPR139, necab2, trpc4b
42	Pigment Cells	tyr, mitfa, mitfb, sox10
43	POA	rtn4rl2a, dlx6a, dlx2a, lmx1ba, nr5a1b,
44	Pretectum/OT	ebf1a, barhl2, tfap2d, drdl2, lmo4a, eno2, pou4f2, lef1, otx2a, neurod6a
45	Progenitors_1	rfx4, dla, sox19a, notch3, sox13, mdka, notch1a, notch1b, her4.2	Neural Stem Cell-like Progenitors (rfx4+/notch3+/hmga2+)	msi1b, hmga2, wnt7aa
46	Progenitors_2	dla, sox19a, sox13, her4.2, notch3, dlb, ntoch1a, notch1b, dlc	Neural Progenitors (sox13+/pax2a+/foxn4+)	sox13, pax2a, foxn4, sall1a, ptch2, hhip, scube1, scube2, tcf7l2
47	Progenitors_3	dla, sox19a, dlb, her4.2, ebf2, notch3, rfx4, mdka, notch1a, noth1b, dlc	Neurogenic Progenitors (ascl1a+/ebf2+/pax7b+)	ascl1a, ascl1b, pax3a, pax7a, pax7b, ebf2, prox1a, foxn4, mdka, gadd45gb.1, wnt7aa, wnt3, pou3f1, pou3f2a, pou3f2b, pou3f3b, irx1a, irx3a, otx2a, otx2b
48	Progenitors Differentiating	dla, gadd45gb.1, her4.2, sox19a, dlb, notch1a, notch3, notch1b, wnt7aa, lmx1ba, atoh8, pax7a/b,	Differentiating Isthmic Progenitors (lmx1ba+/prox1a+/atoh8+)	Differentiating Isthmic Progenitors (lmx1ba+/prox1a+/atoh8+)
49	Purkinje/Purkinje-like neuron of the MON	scn4ba, gria2b, kcnc3b, kcnnh8, ca8, aldoca, grm1b, pcdh19
50	Radial Glia_1	hepacama, wnt7aa, rfx4, notch3, her4.2, s100b, notch1b, sox19a, her6	Radial Glia (hepacama+/wnt7aa+/rfx4+)	SLC6A11, KCNJ10, slc1a2b, pax3a, fgfr1b, cyp26b1, dbx1b, aqp1a.1
51	Radial Glia_2	hepacama, wnt7aa, her4.2, notch3, notch1b, plagl2, sox19a, her6, s100b	Activated Radial Glia (notch3+/hmga2+/ptch2+)	SLC6A11, hmga2, msi1b, ptch2, boc, gas1a, scube1, scube2, yap1
52	Retina Amacrine Cells_1	pax6a, pax6b, pax10, tfap2a, tfap2c, foxg1b, meis2b	GABAergic Amacrine Cells (pax10+/pax6a+/tfap2a+)	gad1b, gad2, meis2b, rorb, tbx4, CACNG3, grip2a
53	Retina Amacrine Cells_2	pax6a, pax6b, foxg1b, slc6a9, glrba, slc30a2 (glycinergic)	Glycinergic Amacrine Cells (slc6a9+/ankrd6b+/kcnab2b+)	slc6a9, ankrd6b, usp45, lnx2b, kcnab2b, pcbp3, TKT
54	Retina Amacrine Cells_3	pvalb6, pou6f2, gnao1b, grm6b, pax6a, pax6b, rorb	GABAergic Amacrine Cells (grm6b+/GABRA6+/mtnr1a+)	gad1b, GABRA6, grm6b, rgs11, rgs9bp, gnao1b, ABCC8, MTNR1A, glrba, kcnn1b, CACNA2D3, CACNA1B, pvalb6
55	Retina Bipolar Cells_1	igsf21b, slc17a7a, cabp5b, nyx, gnb3a, prkcaa, vsx1, vsx2	ON Bipolar Cells (prkcaa+/grm6b+/nyx+)	prkcaa, nyx, grm6b, trpm1b, gnao1b, rgs11, cabp5b, igsf21b
56	Retina Bipolar Cells_2	igsf21b, slc17a7a, gnb3a, grm6b, otx5, otx2b, six6a, vsx1, vsx2	Cone Bipolar Cells (grik1+/vsx1+/slc17a7a+)	slc17a7a, slc1a7a, vsx1, otx5, gnb3a, GRIK1, calb2b
57	Retina Bipolar Cells_3	igsf21b, slc17a7a, gnb3a, trpm1b, vsx1, vsx2	ON Cone Bipolar Cells (cabp2a+/HCN4+/rgs11+)	cabp2a, HCN4, rgs11, scn12aa, slc17a7a, lrit1a
58	Retina Bipolar Cells_4	igsf21b, slc17a7a, gnb3a, nyx, vsx2, vsx1, foxg1b,	OFF Cone Bipolar Cells (grik1+/cabp2a+/SHANK2+)	GRIK1, cabp2a, SHANK2, CCM2L, soat2
59	Retina Bipolar Cells_5	cabp2a, cabp5b, slc1a7a, lrit1a, prox3, hcn4.1	ON Cone Bipolar Cells (lrit1a+/cabp2a+/rgrb+)	lrit1a, cabp2a, rgrb, NPFFR2, GRIN2C, camk4
60	Retina Cones_1	pde6c, grk7a, arr3a, guca1d, guca1c, crx	Cone Photoreceptors (six6a+/vax2+/opn6a+)	six6a, vax2, otx5, opn6a, scn12aa, igf1, impg1
61	Retina Cones_2	guca1d, pde6ha, grk7a, arr3a, rcvrn2, prph2a, prph2b, opn1sw2, opn1mw2, crx	Cone Photoreceptors (rbp4l+/grk7a+/CABP4+)	rbp4l, grk7a, CABP4, lrit3a, prph2a, prph2b, camk1ga, camkk1b
62	Retina Cones_3	guca1d, rcvrn2, grk7a, opn1mw2, opn1sw2, crx	Mature Cone Photoreceptors (gnat2+/guca1d+/grk7a+)	gnat2, guca1d, grk7a, pde6c, arr3a, rgs9a, IMPG1, ABCA4, cplx4a, sv2ba, stxbp1b
63	Retina Horizontal Cells	isl1a, gja9b, onecut3, onecutl, gabrr1
64	Retina Muller Glia	foxg1b, rlbp1a, sox8a, kcnj10, rx1, pax6b, ptch2, slco1c1
65	Photoreceptor Precursors	crx, otx5, rx2, neurod1, samd7, rxrgb
66	Retina Photoreceptors	pde6c, arr3a, guca1c, guca1d, grk7a, rho, pde6ha, gnat1, prph2a, prph2b, rcvrn2, rcvrn3
67	Retina Progenitors	foxn4, rx1, neurod4, pax6a, pax6b, dla, six3b, dlb, dlc, vsx2, foxg1b
68	Retina Ganglion Cells	rbpms2b, isl2b, robo2, atoh7, pax6a, pax6b, pou4f2
69	Retina Rods	rho, grk1a, gnat1, rom1a, rom1b, pde6ga
70	Retina RPE	rlbp1b, rgrb, tyr, slc45a2, trpm1b, inpp5k
71	SubPallium	nos1, drd4-rs, nxph1, dlx6a, gad2, nkx2.1, gad1b, dlx5a, dlx2a, dlx1a
72	TL	map2k2a, zic4, slc17a7a, zic6, zic2a, zic2b, fat2, neurod2, lmo4b
73	URL Progenitors_1	zic6, zic4, pax3a, pax3b, dla, atoh8, draxina, zic5, notch1a, pax7b, atoh1a, ptf1a	Neurogenic URL Progenitors (zic4+/pax3a+/atoh8+)	zic4, zic5, zic6, pax3a, pax3b, msx1b, atoh8, barhl1a, neurod1, neurod2, neurod6a, etv1, draxina
74	URL Progenitors_2	rfx4, pax3a, pax3b, zic4, hepacama, zic5, notch3, s100b, wnt7aa, dla, atoh1a, ptf1a	Radial Glia-like URL Progenitors (rfx4+/hepacama+/notch3+)	rfx4, hepacama, notch3, msi1b, hmga2, AMOT, gas1a, boc, wnt7aa, fgfr1b, fgfrl1a, KCNJ10
75	Ventral Forebrain	ikzf2, nr5a1a, nr5a1b, six6a, nkx2.2a, nkx2.4a
76	Ventral Habenula	kiss1, pou4f1, kiss1rb, gng14, lmo3, tcf7l2, pou2f2

### Sheet: adult
Cluster	Annotation	Features	Subtype	Subtype markers
0	Cerebellum	eomesa, dachc, pax2a, zic5, slc17a6b, pvalb7, en1b
1	Diencephalon_1	pitx2, ebf2, neurod6b, neurod6a, pvalb7, lmxb1a, lef1	Dopaminoceptive GABAergic Diencephalon (ppp1r1b⁺/bcl11ba⁺/KCNJ5⁺)	ppp1r1b, bcl11ba, stc2a, KCNH8, KCNJ5, SLCO2A1, pcp4a, TMEFF2, tmem163b
2	Diencephalon_2	pitx2, lmx1ba, neurod6a, rtn4rl2a, neurod2	Glutamatergic Diencephalon (gria4b⁺/NTNG1⁺/gfra3⁺)	gria4b, KCNJ3, adcy2b, ncs1a, necab2, gfra3, NTNG1, pcp4a
3	Diencephalon_3	neurod6b, ebf2, lef1, barhl2, pou3f2b, ebf3a	Glutamatergic Diencephalon (neurod6b⁺/nrxn1b⁺/trpc5a⁺)	neurod6b, trpc5a, nrxn1b, zfpm2b, TMEFF2, cpne5a
4	Diencephalon_4	tcf7l2, lef1, slc17a6b, pth2ra, pou3f3b, lhx9	Glutamatergic Diencephalon (slc17a6b⁺/lef1⁺/tcf7l2⁺/oprl1⁺)	slc17a6b, oprl1, TRHDE.1, GUCY1A2, gria4b, slc12a5b, fgf12a, fgf14, nlgn2b, necab2, ca10a, lef1, tcf7l2, nos1, TRHDE.1, gria3b, CACNA1B, kcng1, kcng4a, KCNF1, kcnh4a, kcnh5a, trpc5a, slc12a5b, camk2a, CAMK2B, DLG4, SHANK3, gna11aNELL2.1
5	Diencephalon_5	pvalb7, tfap2a, shox, tcf7l2, ebf3a	Nitrergic/Glutamatergic Diencephalon (nos1⁺/camk2a⁺/CACNA1B⁺)	nos1, TRHDE.1, gria3b, CACNA1B, kcng1, kcng4a, KCNF1, kcnh4a, kcnh5a, trpc5a, slc12a5b, camk2a, CAMK2B, DLG4, SHANK3, gna11a
6	Diencephalon_6	lef1, slc17a6b, pvalb6, ebf3a, lhx2b, tfap2d, tfap2a, tfap2b, barhl2, pou4f1	GABAergic Diencephalon (NXPH3⁺/INSYN2A⁺/HTR2A⁺)	NXPH3, INSYN2A, HTR2A, DOC2A, kcnh5a, GRIP2, bcl11ba
7	Diencephalon_7	ebf3a, lef1, barhl2, lhx9, pou3f3b	Glutamatergic Diencephalon (grm1b⁺/ppp1r1b⁺/ebf3a⁺)	grm1b, ppp1r1b, CA10, rxraa, ebf3a
8	Diencephalon_8	pvalb6, lhx2b, tfap2d, tfap2e, slc17a6b	Diencephalon (ccka⁺/glrba⁺/NPFFR2.1⁺/SK⁺)	ccka, NPFFR2.1, CALCR, glrba, grm8b, grm3, gria3b, kcnn1a, KCNN3, kcnab1a, kcnip1b, asic1c, adcy1a, SLC24A3, slc6a6a, fgf11a, fgf12a, cdnf, homer3b, homer1b, syt10
9	Diencephalon_9	tfap2d, tfap2b, tfap2a, pou4f2, ebf3a, pou4f1, barhl2, lef1	GABAergic Diencephalon (abat⁺/ngfrb⁺/ramp1⁺)	abat, ngfrb, htr2cl1, ramp1, grik5, CNIH3, cacna2d1a, fgf13b, kctd15a, dlgap1a
10	Epithelium	krt18a.1, clic4, yap1, wwtr1, lamc1, lama4, wls
11	Erythrocytes	hbae4, hbaa1, hbae1, klf1, klf7, tal1, slc4a1a
12	Erythrocytes	klf1, tal1, hbaa1, hbae4,
13	Granule Cells_1	etv1, cbln12, slc17a7a, olfm2b, zic5, neurod1, zic1, pax6a, neurod2	Glutamatergic Granule Cells (slc17a7a⁺/cbln12⁺/en1b⁺)	slc17a7a, cbln12, ppp1r1c, en1b
14	Granule Cells_2	cbln12, slc17a7a, zic4, pax6b, neurod1, zic5, zic1	Glutamatergic Granule Cells (slc17a7a⁺/CPLX1⁺/CBARP⁺)	slc17a7a, cbln12, CPLX1, CBARP, PDE8B, ppp1r1c
15	Granule Cells_3	cbln12, etv1, pax6b, slc17a7a, olfm2b, draxina, zic4, neurod1	Mature GABAergic/Mixed Granule Cells (GABRA6⁺/KCNH4⁺/pax6⁺)	GABRA6, KCNH4, sphkap, EPHA4
16	Granule Cells_4	cbln12, etv1, pax6b, slc17a7a, zic4, zic5, neurod1, pax6a, neurod2, zic1	Glutamatergic Granule Cells (slc17a7a⁺/cbln12⁺/etv1⁺)	slc17a7a, cbln12, etv1
17	Granule Cells_5	cbln12, etv1, slc17a7a, olfm2b, zic5, pax6b	Granule Cells (SIL1⁺/crybb1l3⁺)	SIL1, crybb1l3
18	Granule Cells_6	pax6b, etv1, zic4, cbln12, slc17a7a, zic5, olfm2b, neurod1, pax6a	Maturing Glutamatergic Granule Cells (slc17a7a⁺/neurod1⁺/neurod2⁺)	slc17a7a, neurod1, neurod2, zic4
19	Granule Cells_7	cbln12, slc17a7a, draxina, zic4, pax6b, neurod1	Glutamatergic Granule Cells (cbln12⁺/drd4a⁺/shisa9b⁺)	drd4a, ADCY2, fxyd3, ryr1b, shisa9b, SV2B, cbln12, fgf8a
20	Granule Cells_8	etv1, zic4, cbln12, zic1, pax6a, slc17a7a, zic5, neurod1, zic2a	Mature Glutamatergic Granule Cells — Classic (GRIN2C⁺/kcnc1a⁺/oprd1a⁺)	GRIN2C, GRIN2C.1, grin1b, kcnc1a, KCNH4, kcnip3b, cacna1ba, shisa9a, oprd1a, chrnb1l, gfra3
21	Granule Cells_9	etv1, pax6b, cbln12, zic4, eomesa, slc17a7a, zic5	Granule Cells — TRPC3⁺ subtype (KCNH8⁺/trpc3⁺/drd3⁺)	KCNH8, trpc3, drd3, rspo2, esrrga
22	Granule Cells_10	cbln12, slc17a7a, draxina, pax6b, etv1, eomesa, neurod6a	Granule Cells (fgf8a⁺/dachc⁺)	KCNH8, trpc3, fgf8a, PLPPR4.1, dachc
23	Granule Cells_11	pax3b, draxina, dlb, zic6, pax3a, pax2a, etv1, zic5, notch1a, notch3, zic4	Immature Granule Cells (pax3⁺/notch1a⁺/ccnd2a⁺)	kcnq1.1, trpm5, chrnb1l, nrn1a, notch1a, ccnd2a, ntn2
24	Habenula	tcf7l2, pou4f1, pou4f2, slc17a6b, nr4a2a, gpr139, gng8, kiss1r
25	Hindbrain	hoxb3a, gabrb4, slc12a5b, kcnb1, meis2a, hoxc3a
26	Hypothalamus_1	nkx2.4b, elavl3, nkx2.2a, nkx2.1, nkx2.4a, prkd1,	GABAergic Neurons (gad2⁺/dlx6a⁺/HTR2A.1⁺)	gad2, gad1b, dlx6a, HTR2A.1, htr2cl1, npffr1l2, adcyap1r1a, NPBWR2, oprl1, grm4, gria1a, gria1b, gria4b, nos1, lepr, HCN2, KCNQ5, KCNAB3, kcnh4a, kcnc4, CACNA1E, KCNN3, cacnb1, asic1c, trpc3, glra4a, slc6a1a, adcy1a, adcy2b
27	Hypothalamus_2	gad2, dlx6a, nos1, nkx2.2a, nkx2.4b, nkx2.1, nkx2.1a, dlx1a, dlx5a	GABAergic Neurons (slc32a1⁺/gad2⁺/ramp1⁺/galr2b⁺)	gad2, gad1b, slc32a1, gphnb, grin2bb, GRIK3, ramp1, galr2b, NTRK2, cacng4b, CACNG5, CACNG8, CACNA2D3, KCNB2, KCNQ2, KCNJ3, kcnk10a, kcnip1b, kcng1, scn5lab, trpc5a, CABP7.1, adcy7
28	Hypothalamus_3	pou3f1, nkx2.4b, drd4-rs, sox19a, nkx2.4a, pou2f1b, pou3f3b	Dopaminergic/Monoaminergic Neurons (slc18a2⁺/drd2b⁺/TRHDE⁺)	slc18a2, drd2b, pah, TRHDE, gad2, UNC13B, PDE9A, jph1b, mgll, gria4b
29	Hypothalamus_4	rtn4rl2a, grm5a, prkd1, nr5a1b, pou6f2, nkx2.2a, nkx2.4a	Peptidergic Glutamatergic/Nitrergic Neurons (nos1⁺/PTH2R⁺/HTR4⁺/PAM⁺)	HTR4, htr2cl1, npffr1l2, calcrla, PTH2R, ghra, mtnr1bb, prlhr2a, mc5ra, PAM, nos1, cbln1, glrbb, glra4a, gria3a, gria4b, grik5, slc17a6a, slc17a6b, slc6a1a, slc1a6, GUCY1A2, kcnh4a, KCNQ5, KCNQ3, KCNA4, scn5lab, trpc5a, cacna1ba, cacna1fb, cacnb3a, TRPM3, nalcn, ABCC8, kcnn1b, slc8a1b, slc24a4a, fgf13b, adcy1a, adcy2b, adcy5, adcy8
30	Immature Neuron	notch1b, elavl4, nrxn1b, gria4b, ebf3a, slit1a, sema5a
31	Lymphocytes	ikzf1, tbx21, nfat2c, lcp1, card11, hck, yrk, il21r.1
32	Microglia	spi1a, spi1b, irf8, tagapb, slc7a7, rbm47
33	Oligodendrocyte_1	sox10, nkx2.2a, plp1b, mpz, elovlb, erbb3b, sh3tc2	Myelinating Oligodendrocytes (myrf+/fa2h+/ugt8+)	myrf, fa2h, ugt8, gal3st1a, plp1b, mpz, cldn19
34	Oligodendrocyte_2	sox10, nkx2.2a, olig2, mbp	Pre-myelinating Oligodendrocytes (sox10+/notch3+/hmga2+)	sox10, notch1b, notch3, hmga2, cdk6, gli2a
35	Oligodendrocyte_3	plp1b, elovl1b, erbb3b, mpz	Mature Oligodendrocytes (mag+/lpar1+/plp1b+)	mag, lpar1, plp1b, mpz, cldnk, tyro3, cd82a
36	Optic Tectum_1	pax7b, emx2, pax7a, tal1, gata3, gata2a	Optic Tectum (chrna6⁺/CHRM4⁺/npy1r⁺/mc4r⁺)	chrna6, CHRM4, npy1r, mc4r, CACNA2D3.1, adcy2b, grip1, nrxn3b
37	Optic Tectum_2	pax7b, tal1, pax7a, mdka, emx2	Noradrenergic/Nitrergic Mixed Neurons (dbh⁺/nos1⁺/gad1b⁺/penkb⁺)	dbh, nos1, gad1b, gad2, gabrz, GABRA5, gria1b, grm6a, grm8b, grm4, grin2bb, grin1a, chrna11, chrm2a, HTR2A.1, ramp1, mc5ra, kiss1ra, penkb, drd3, nppcl, comta, kcnd1, kcnk10b, kcnk9, kcnh5a, KCNB1, KCNA4, CACNA1E, cacnb1, kcnip1b, asic1b, asic1c, nalcn, slc8a3, slc8a4a, adcy1a, adcy2b, adcy8, NTRK2, gfra4a, fgf12b, npr1a
38	Optic Tectum_3	tal1, pax7b, gata2a, gad1b, gad2, pax7a, lef1	Maturing Tectal Neurons — HCN4⁺ subtype (gata3⁺/HCN4.1⁺/CACNA2D3.1⁺)	gria4b, fgf11a, fgf12a, CACNA2D3.1, HCN4.1, nlgn2b, pcp4a, doc2d
39	Optic Tectum_4	pax7b, tfap2b, tfap2a, pax7a, tal1, gata2a, gata3, pvalb6	Tectal Progenitor/Interneurons (pax7⁺/tfap2a⁺/chrna11⁺/calcrla⁺)	chrna11, chrm2a, calcrla, KCNB1, KCNAB3, fgf12a, necab2, nrxn3b, nlgn2b, SYNPR
40	Optic Tectum_5	tal1, pax7a, pax7b, lef1, gad1b, gata3, emx2, tfap2a	GABAergic Tectal Neurons (slc32a1⁺/pax7⁺/emx2⁺)	slc32a1, doc2d, SYNPR
41	Optic Tectum_6	pax7b, tal1, gata2a, gad1b, lef1, otx2b	GABAergic Tectal Neurons (gad1b⁺/gfra3⁺/KCNAB3⁺)	gad1b, KCNAB3, gfra3, pcp4a, necab2, NTNG1.1
42	Pallium	rtn4rl2a, nos1, neurod6a, neurod6b, pvalb7, dbh, tbr1b, eomesa
43	Pretectum/Optic Tectum	tcf7l2, tfap2d, pou2f2, meis2a, eya4, robo2
44	Progenitors	dla, notch3, notch1b, sox19a, plagl2, her4.2, tcf7l2
45	Purkinje Cells	ca8, pvalb6, gad2, pvalb7, skor1b, aldoca
46	Radial Glia	wnt7aa, hepacama, notch3, s100b, plagl2, her6, pax3a, sox19a
47	Retina Amacrine	meis2b, pax10, rorb, meis2a, pax6a
48	Retina Bipolar Cells_1	igsf21b, gnb3a, otx5, vsx1, vsx2	ON Bipolar Cells (gnb3a⁺/vsx1⁺/igsf21b⁺)	gnb3a, vsx1, vsx2, otx5, igsf21b
49	Retina Bipolar Cells_2	otx5, crx, prkcaa, vsx1, vsx2, rho	Rod Bipolar Cells (prkcaa⁺/rho⁺/vsx1⁺)	prkcaa, vsx1, vsx2, crx, otx5
50	Retina Cones_1	rbp4l, guca1c, grk7a, arr3a, rcvrn2, six7, guca1d	Cones (guca1d+/grk7a+/camk1g+)	guca1d, grk7a, slc24a2, camk1ga, camk1gb
51	Retina Cones_2	rbp4l, guca1c, arr3a, rcvrn2, six7, six6a	Cones (six6a+/vax2+/abca4a+)	six6a, vax2, samd7, CDHR1, abca4a, IMPG1
52	Retina Cones_3	rbp4l, rcvrn2, pde6c, pde6ha, six7, gnat2	Cones (pde6ha+/CNGA3+/gngt2b+)	pde6ha, rd3, CNGA3, gngt2b, rgs9a, grk1b, kcnv2b
53	Retina Cones_4	rbp4l, arr3a, guca1c, rcvrn2, grk7a, pde6c, six7, guca1d	Cones (CABP4+/ntf3+/sall1a+)	CABP4, sall1a, atp1b2b, ntf3, pkn2b
54	Retina Horizontal Cells	gja9b, pax6b, gjc2, pou6f2
55	Retina Muller Glia	rlbp1a, kcnj10, glula, notch3, notch1b, hmga2
56	Retina RGCs	pou4f4, pou4f3, isl2b, pou4f2, rbpms2a, rbpms2b
57	Retina Rods_1	rho, gnat1, pde6gb, rcvrna, crx, rom1b	Rod Photoreceptors (vax2+/gnat1+/grk1a+)	vax2, gnat1, grk1a, pde6ga, pde6gb, rcvrna, SLC24A1, cdhr1a, kita, slc24a5
58	Retina Rods_2	rho, gnat1, rom1b, pde6ga, crx, otx5, rx2, samd7	Rod Photoreceptors (rho+/gnat1+/CNGA1+)	rho, gnat1, CNGA1, PDE6B, pde6ga, pde6gb, gucy2f, SLC24A1, nrl, esrrb, rom1a, rom1b
59	Retina RPE	rlbp1b, rgrb, tyr, slc45a2, trpm1b, trpm1a, inpp5ka
60	SubPallium_1	dlx6a, gria4b, grin2bb, asic1c, necab2, pou6f2	Subpallial Neurons (necab2+/BAIAP3+/ASIC1C+)	necab2, BAIAP3, ASIC1C, NCAN, NWD2, PLD2, itgbl1
61	SubPallium_2	dlx6a, pax9, dlx2a, dlx1a, dlx5a, dlx2b	Subpallial GABAergic Neurons (dlx6a+/dlx2a+/sox6+)	dlx6a, dlx2a, sox6, lmo3, etv1, pvalb6, PRKG1, HTR4, GRIK3, gria4b
62	SubPallium_3	dlx6a, robo2, dlx1a, dlx2b, dlx2a, dlx5a	Subpallial GABAergic Neurons (gad1b+/NPAS4+/grm4+)	gad1b, slc12a5b, NPAS4, SHANK3, PRSS12, grm3, grm4, oprd1b, CACNA1B, KCNN3, KCNJ3, nalcn
63	TL	otx2b, pou4f2, lef1, zic4, zic5, pvalb7, neurod1, lmo4b, zic6, fat2,	Torus Longitudinalis Neurons (otx2b+/pou4f2+/barhl1b+)	otx2b, pou4f2, barhl1b, zic2a, zic4, irx1a, ebf1, cntn4, cbln2a, bdnf, ephb3a
64	TL	pvalb7, tzic5, fat2, lmo4b, zic4, zic6	Torus Longitudinalis Neurons (GABRA6+/gria2a+/unc13a+)	GABRA6, gria2a, GRID2IP, unc13a, cacna2d2b, kcnh1b, kcnj21, PLPPR4, shisa9b
65	URL Progenitors	pax3a, s100b, rfx4, notch3, rfx2, mdka, hepacama, zic4, fabp7a, pax7b,
