## Supplemental Table 3 for "Single-cell chromatin profiling reveals dynamic regulatory logic and enhancer elements in brain and retina development"

### Sheet: brain.int.obj_annotations
Cluster	annotation	markers
0	Granule Cells	cbln12, slc17a7a, olfm2b, pax6b, neurod1, etv1, zic5, zic4
1	Optic Tectum	dbh, pax7b, tal1, pax7a, gad1b, otx2b
2	Neurons	pou6f2, zfh4, drd2b, drd4-rs, htr4, baiap3, ryr2, gria4b
3	Diencephalon	tcf7l2, tfap2d, pou4f1, pou6f2, pvalb6, barhl2, pou4f2, lef1
4	Basal Forebrain	slc5a7, slc18a2 (vAChT), isl1‑like
5	DiencephalonNeurons	slc6a3 (DAT), nr4a2a, dopaminergic gene set, calb1, cabp genes, ion‑channel genes
6	Granule Cells	cbln12, slc17a7a, olfm2b, neurod1, zic4, pax6b, etv1, zic5, zic1
7	Hypothalamus	nkx2.2a, six6b, nr6a1b, htr2cl1
8	Pallium	slc17a6b (vGlut2), bdnf, adcyap1b (PACAP), lhx9
9	SubPallium	gad1b, gad2, slc32a1 (vGAT), npas1, nxph1
10	Hindbrain	hoxb3a, hoxa3a, meis2b, hoxc3a, hoxd3a, meis2a, pax2b
11	Optic Tectum	gata2a, tal1, pax7b, gad1b, lef1, pax7a, emx2, gad2
12	Diencephalon	tcf7l2, pth2ra, cpne5b, lef1, barhl2
13	Progenitors	dla, notch3, her4.2, sox19a, sox13, notch1a, notch1b, plagl2, pax3a
14	Diencephalon	lef1, slc17a6b, tfap2d, pou4f1, lhx2b, barhl2, lhx9
15	Cerebellum	neurod6a, lmo4a, neurod6b, grm2b, atoh8, pappaa, atf2
16	Radial Glia	hepacama, wnt7aa, notch3, rfx4, s100b, plagl2, yap1, her4.2
17	Hindbrain	pou2f2, hoxb3a, meis2b, hoxa3a, pou6f2, pax2b
18	Granule Cells	slc17a7a, cbln12, etv1, etv1, map2k2a, neurod1, zic5, pax6a
19	Optic Tectum	tal1, pax7b, gata2a, gad1b, pax7a, lef1, gad2, lhx5, gata3
20	Subpallium	shank3, gria4b, nrxn1b, nlgn2b, cpne5b, prkd1, nos1, drd4-rs, cpne5a, cnih2, dlx6a, syt10, lhx1a, dlx5a
21	Progenitors	dla, sox19a, pax3a, dlb, notch3, frx4, mdka, her4.2, sox13, notch1a, sox19b
22	Pallium	rtn4rl2a, egr2a, grm2b, neurod6a, pvalb7, neurod6b
23	Granule Cells	cbln12, slc17a7a, map2k2a, olfm2b, etv1, zic5, pax6a, neurod1
24	Granule Cells	olfm2b, cbln12, slc17a7a, pax6b, etv1, zic4, neurod1, zic5
25	Cranial Ganglion	eya1, eya2, six1b, six4b, neurod1, isla1a, isla2b, ngfrb
26	Cranial Motor Neurons	phox2bb, tlx2, scn1aa, adcyap1b, six1b, nes, phox2a,
27	Hindbrain	meis2b, pou3f2a, hoxb3a, pou3f2b, pax2b, hoxd3a, grin1a, gli2b
28	Purkinje Neurons	ca8, skor2, pvalb7, aldoca, slc1a3b, gad2, skor1b
29	Progenitors Differentiating	ebf2, dlb, notch3, dla, sox12, rx1, foxn4, gadd45gb.1, notch1a, notch1b, yap1, cdk6, pax5, neurod4, sox19a, plagl2, ebf3a, tcf7l2, pax3a
30	Granule Cells	draxina, etv1, map2k2a, zic5, neurod1, cbln12, zic4, neurod2, pax6a/b, slc17a7a
31	Diencephalon	lef1, barhl2, grm1b, pou4f2, ebf3a, neurod6b, lhx9, ebf1a
32	Neuron_ rtn4rl2a+_trpc5a+	camk2a, pvalb7, grm5a, rtn4rl2a, dbh, trpc5a, shox
33	Forebrain Glut+	neurod6a, neurod6b, cbln12, grm3, grm5a, gabra4, rtn4rl2a, wnt3, auts2, pitx2, grin1b, grm5b, ebf3a
34	Progenitors (HB)	yap1, plagl2, pax2a, meis2b, hoxb3a, dlb, gad1b, slc6a5, slit1a, slit3, sema5a, cntn4, kcnb1
35	Torus Longitudinalis	slc17a7a, zic5, pvalb7, fat2, neurod1, map2k2a, olfm2b
36	Granule Cells	slc17a7a, cbln12, olfm2b, etv1, zic5, neurod1, map2k2a, zic4
37	Granule Cells	cbln12, slc17a7a, olfms2b, map2k2a, pax6b, etv1, draxina
38	Hypothalamic Progenitors	nkx2.4b, dla, meis1b, meis2b
39	Hypothalamus	slc18a2, HTR2A.1, gabrb2a, grin1b, neurod6a, otofa, kctd8, pou2f3, nkx2.4a/b, nkx2.1
40	Neurons_Glut+	scamp1, doc2a, syt5b, syt14, ne cab1/2, camkv, gria4b, grik5, grm8b, cacna1b, kcnb1, kcnb2, kcnq5, kcnh5
41	Progenitors Differentiating	elavl3, plppr3a, notch3, meis2a, dlb, plagl2, dla, mdkb, gad1b, pax5, irx4b, dlc, ebf3a, pax7b, draxina
42	Radial Glia	hepacama, rfx4, pax3a, notch3, s100b, yap1, plagl2, fabp7a
43	Optic Tectum	tal1, gata2a, pax7b, lef1, otx1, pax7a, emx2, tal2, gad1b, gata3
44	Diencephalon	HCN4.1, adcy2b, robo2, efna3b, cdh11, cdh18a, cd10a, tafa1, pax7a, ebf3a, pvalb6
45	Dorsal Habenula	gng8, prkg2, kcnh5a, slc17a7a, zic4, tac3rl, tac1ra
46	Ventral Habenula	gng14, kiss1rb, tacr3a, asmt, tmtops3b, cngb1a, wls, foxa1, sspo, cplx1/2, syt
47	Olfactory Bulb	fah2, pvalb5, cldn3c, or42e3, aqp4, ompb
48	POA	dbh, pvalb6, camk2a, slc12a5b, grm5a, grm8b, adcy1a, ebf3a, tfap2a, dlx2b

### Sheet: retina.int.obj_annotations
Cluster	annotation	markers
0	Amacrine Cells	elavl3, pax10, tfap2a, elavl4, pax6a, pax6b
1	Bipolar Cells	igsf21b, slc17a7a, nyx, gnb3a, trpm1b, prkcaa, vsx1, vsx2
2	Cones	guca1d, pde6c, rbp4l, grk7a, rcvrn2, gnat2, gnb3b, six7, pde6ha, opn6a, opn1sw2
3	Bipolar Cells	igsf21b, gnb3a, vsx1, slc17a7a, neurod4, otx2b, dlb, vsx2
4	RGCs	slc17a6b, elavl3, elavl4, rbpms2b, isl2b, neurod6a
5	Rods	rho, sagb, grk1a, rom1a, gnat1, rom1b, pde6gb,
6	Photoreceptor Precursors	aplnrb, elovl4a, samd7, prdm1a, notch1a, msi1b, wtip, qsox1, slc1a7a, slc4a2a, rcvrna
7	Cones	rbp4l, gnat2, grik7a, pde6c, arr3a, guca1d, rcvrn2, guc1ac, pde6ha, six7
8	Progenitors	foxn4, dlb, dla, dlc, notch3, neurod4, cdk6, mdka, pax6b, pax6a
9	Rods	rho, gnat1, sagb, grk1a, rom1a, pde6gb, pde6ga
10	Horizontal Cells	gja9b, onecut1, onecut3, slc4a3, samd10, gria3a, gria4b
11	RPE	ugt1b7, ugt1b2, ugt1b4, ugt1b5, tyr, pmela
12	Muller Glia	sox8a, kcnj10, notch3, yap1, hepacama, notch1b
13	Multiplets	dpp6b, nova1, mtnr1ba, gsg1l, pou3f3a
14	Amacrine Cells	grm6b, grm4, megf10, megf11, pvalb6, gnao1b, tfap2a, pax3b, gad1b
15	Cones	gnb3b, grk7a, rcvrn2, gnat2, opn6a, pde6c, six7, arr3a
16	Rods	rho, gnat1, sagb, rom1b, rom1a, grk1a, guca1aa, pde6g
17	Bipolar Cells	lrit1a, gnb3a, igsf21b, cabp5a, vsx2, nyx
18	Cones	rbp4l, guca1c, pde6c, pde6ha, grk7a, arr3a, guca1d, six7, opn6a/b, opn1lw1, opn1mw2, opn1lw2
19	Cones	guca1d, pde6c, rbp4l, guca1c, arr3a, rcvrn2, six7, pde6ha, gnat2
