## Supplemental Table 4 for "Single-cell chromatin profiling reveals dynamic regulatory logic and enhancer elements in brain and retina development"

### Sheet: retina_summary
Cluster	3 dpf cell count	21 dpf cell count	adult cell count	3 dpf DA peak count	21 dpf DA peak count	adult DA peak count
Amacrine Cells_C0	1207	1314	693	2192	492	1999
Amacrine Cells_C14	259	255	69	321	451	302
Bipolar Cells_C1	1244	1153	277	1552	973	554
Bipolar Cells_C17	119	198	13	60	37	4271
Bipolar Cells_C3	1013	693	80	511	291	411
Cones_C15	264	182	107	1243	567	377
Cones_C18	0	88	223	0	286	56
Cones_C19	25	80	81	127	13	45
Cones_C2	397	1157	684	2791	1222	5537
Cones_C7	249	719	492	1774	723	1326
Horizontal Cells_C10	398	349	223	1015	247	7144
Muller Glia_C12	171	268	311	2014	704	772
Multiplets_C13	277	254	204	1605	488	8997
Photoreceptor Precursors_C6	1033	365	30	408	1221	508
Progenitors_C8	828	614	3	217	1833	0
RGCs_C4	785	671	383	2250	1225	3818
Rods_C16	4	73	305	0	141	5
Rods_C5	133	445	1082	4080	1378	288
Rods_C9	106	213	754	1533	306	59
RPE_C11	293	400	188	1099	767	3725

### Sheet: brain_summary
Cluster	3 dpf cell count	21 dpf cell count	adult cell count	3 dpf DA peak count	21 dpf DA peak count	adult DA peak count
Basal Forebrain_C4	32	88	21	NA	NA	NA
Cerebellum_C15	404	1051	880	2222	76	7524
Cranial Ganglia_C25	172	42	0	0	14	0
Cranial Motor Neurons_C26	91	1	0	NA	NA	NA
Diencephalon (Pretectal)_C14	412	1015	932	882	50	8607
Diencephalon (Pretectum)_C31	192	554	567	443	22	1516
Diencephalon_C12	379	1114	993	811	38	8414
Diencephalon_C3	700	1274	925	821	65	4030
Diencephalon_C44	41	63	33	0	0	7
Diencephalon_C5	14	59	36	NA	NA	NA
Dorsal Habenula_C45	57	102	64	3	0	7
Forebrain_Glut+_C33	5	252	444	0	13	136
Granule Cells_C0	0	487	2993	0	405	1663
Granule Cells_C18	0	200	1759	0	342	295
Granule Cells_C23	0	46	1745	0	732	0
Granule Cells_C24	47	370	1339	565	445	502
Granule Cells_C30	169	652	613	1052	25	9905
Granule Cells_C36	0	58	1033	0	76	0
Granule Cells_C37	11	40	914	1868	319	0
Granule Cells_C6	0	8	79	NA	NA	NA
Hindbrain (Ventral)_C27	518	367	212	102	133	14710
Hindbrain_C10	1289	949	400	608	108	11534
Hindbrain_C17	1212	678	236	400	124	10765
Hypothalamic Progenitors_C38	9	11	21	NA	NA	NA
Hypothalamus_C39	76	136	153	16	4	41
Hypothalamus_C7	116	284	232	166	7	390
Neuron_ rtn4rl2a+_trpc5a+_C32	85	424	742	527	177	740
Neurons Glut+_C40	18	36	12	NA	NA	NA
Neurons_C2	1166	1247	620	385	63	6214
Olfactory Bulb_C47	222	64	16	18	6	16262
Optic Tectum_C1	214	1008	1844	744	151	10440
Optic Tectum_C11	433	1058	1083	750	63	7334
Optic Tectum_C19	395	846	703	367	33	4898
Optic Tectum_C43	83	265	246	49	5	748
Pallium_C22	146	785	876	220	30	1082
Pallium_C8	154	161	57	1	2	130
POA_C48	5	84	86	0	1	11
Progenitors (HB)_C34	209	213	51	8	22	127
Progenitors Differentiating_C29	473	751	271	4290	727	791
Progenitors Differentiating_C41	155	217	36	4	5	440
Progenitors_C13	813	1202	365	6118	652	710
Progenitors_C21	642	1067	112	1165	151	4916
Purkinje Neurons_C28	34	121	56	4	0	20
Radial Glia_C16	567	845	744	3196	432	5289
Radial Glia_C42	165	341	319	1218	104	4304
SubPallium (GABAergic interneurons)_C9	519	630	364	170	153	4486
SubPallium_C20	569	868	439	255	51	2453
Torus Longitudinalis_C35	30	261	810	3068	190	298
Ventral Habenula_C46	14	45	41	NA	NA	NA
