## Supplemental Table 8 for "Single-cell chromatin profiling reveals dynamic regulatory logic and enhancer elements in brain and retina development"

### Sheet: cluster_stage_motif_overlap
cluster	shared_all	unique_3dpf	unique_21dpf	unique_adult	shared_3dpf_21dpf	shared_3dpf_adult	shared_21dpf_adult
Amacrine Cells	tfap2e;nr1d2a;rorc;tfap2a+tfap2c;roraa+rorab;pax9;pax1a+pax1b;tfap2b;pax8;pax2a+pax5;maff+mafga+mafgb;mafga+mafgb;thraa+thrab;esr1;esr2a+esr2b;arnt2;mitfa+mitfb;zbtb3;nfe2+nfe2l1a;fosb+si:ch73-37h15.2;esrra+esrrgb;esrrb;fosl2l;tefa+tefb;fosl2;si:ch211-153j24.3;bach1b;bach1a+bach2a+bach2b;smarcc1a;smarcc1b;gatad2ab+jun;pparab;esrrd+esrrga;nr4a2a;junba+junbb;fosl1b+jdp2a;jund;nr2f1b+nr2f5;rargb;nr4…	pax10+pax4+pax6a+pax6b;six6a+six6b;foxl1;hic1l+hic2;tfap2d	mef2d;etv2;mef2ca+mef2cb;foxc1a+foxc1b;foxo3a	si:dkey-222b8.1;si:dkey-222b8.1+smad4a+smad4b;mafb+nrl;rreb1a+rreb1b;znf598;wt1a+wt1b;MAZ;maza;pbx1a+pbx2+pbx3a+pbx3b;pbx1b;hoxb5a+hoxb5b	egr3;tfe3a;tfe3a+tfe3b;tfe3b	tgif1	tp53;nr2c1;smad2;nfil3-5+nfil3-6+si:dkey-60d5.3;nfil3+si:dkey-172o19.2;nfe2l2a;ENSDARG00000111269+hlfb;hlfb;nr4a1;smad1;nr2f1a;rarga;dbpa+dbpb+hlfa;nfe2l3;june;ebf3a-1;ebf3a-1+si:ch211-51e8.2;mafk;crema+cremb;tbx20;zbtb18;zbtb42;nr4a3;rxrab;tcf3a+tcf3b;nr2c2;batf
Bipolar Cells	crx+otx5;zgc:101100;pitx1+pitx3;pitx3;dharma;gsc;otx2b;dmbx1a+dmbx1b;pitx2;otx1;otx2a;atoh1a+atoh1b+atoh1c;ENSDARG00000110597+ENSDARG00000111472+atoh1a+atoh1b+atoh1c;rorc;nr1d2a;tcf3a+tcf3b;myod1;roraa+rorab;msc;tal1;thraa+thrab;tfap4;esr1;esr2a+esr2b;rargb;raraa+rarab;zbtb18;zbtb42;tcf21;myog;nr2f1b+nr2f5;junba+junbb;pparaa+pparda+ppardb;mitfa+mitfb;nr1h4;ENSDARG00000111269+hlfb;hlfb;tefa+tefb;n…	yy1a+yy1b;bhlha15;neurod2;ENSDARG00000110178;mybl1;gata6;bhlhe23+si:ch211-196c10.13;olig3;olig2+olig4;olig1;ENSDARG00000005846+sp3a;znf740a+znf740b;klf5l+klf6b;klf6a;patz1	cebpg;nr4a3;esrrd+esrrga;esrra+esrrgb;myf6;si:ch73-376l24.3	nfya;fosaa+fosab+fosl1a;usf1l;usf1;srebf1;nfyal;ybx1;bhlhe41;pbx1a+pbx2+pbx3a+pbx3b;pbx1b;bhlhe40;mycn;mnta;mntb;mlxipl;max+si:ch73-59f11.3;GMEB2;sp4;etv5a+etv5b;FO834857.1;mlx;arntl1a+arntl1b;mxi1;SPDEF;sp2;foxg1b+si:rp71-45k5.2;foxp3b;pknox1.1+pknox1.2;elk4;foxb1b+foxb2;foxd1+zgc:162612	neurod1;gata3;gata1a+gata2b;hivep1;znf410;gata1b+gata2a;gfi1aa+gfi1ab	rreb1a+rreb1b;znf598;klf4;sp1	tfeb;usf2;gmeb1;tfec;cebpd;cebpb;thrb;crema+cremb;irx2a;atf2;e4f1;si:dkeyp-79b7.12;atf1;meis3;rarga
Cerebellar Neurons				si:ch211-69l10.4+tbx15;tbx4;tbx5a+tbx5b;tbx1;mgaa;tbx16;tbx16l+tbx2a+tbx2b;tbr1a+tbr1b+tbx21;tbxta+tbxtb;esrra+esrrgb;esrrd+esrrga;eomesa+eomesb;zic1;pparab;nr4a2a;si:dkey-149i17.7;smarcc1a;smarcc1b;bach1b;bach1a+bach2a+bach2b;si:ch211-153j24.3;gatad2ab+jun;fosl2;fosl2l;nfe2+nfe2l1a;fosb+si:ch73-37h15.2;esrrb;fosl1b+jdp2a;mafk;nfe2l3;nfe2l2a;nr5a1a+nr5a2+nr5a5;tbx20;mixl1+mxtx1+sebox;jund;batf;si…
Cones	crx+otx5;pitx1+pitx3;pitx3;zgc:101100;gsc;dharma;otx2b;dmbx1a+dmbx1b;otx1;otx2a;pitx2;grhl1;drgx;usf1l;nr2f2;rxraa+rxrba+rxrbb+rxrgb;zeb1a+zeb1b;tfec;figla;nr2f6a+nr2f6b;nr2c2;nr4a3;nr2f1a;nr2f1b+nr2f5;pparaa+pparda+ppardb;hnf4a+hnf4b;prrx1a+prrx1b;tfe3a;tfe3a+tfe3b;tfe3b;elf1;pparab;tfeb;rargb;bhlhe41;mespaa+mespbb;mespab+mespba;si:dkey-229b18.3+snai2;thraa+thrab;arntl1a+arntl1b;nr4a2a;nr2c1;etv…	neurod2;bhlha15;nr2e3;bhlhe23+si:ch211-196c10.13;olig1;olig3;en1a;en1a+en1b;olig2+olig4;bhlhe22;meis2b;neurod1;atf7a+atf7b	mef2d;etv2;mef2ca+mef2cb;foxc1a+foxc1b;foxo3a	mnta;mntb;arxb;mycn;bsx+nanog;lhx2a;shox2;isl1+isl1l;irx1b+irx4a+irx4b;foxj3+si:dkey-68o6.6;emx2+emx3;hey1+heyl;foxk1;myca+mych;barhl1a+barhl1b;tfap4;hey2;gbx1;pou4f2;lhx6;pou6f2	snai1b+snai3;twist1a+twist1b+twist3;zgc:112083;scrt1a+scrt1b+scrt2;ctcf;nkx2.2b;esrrb;esrra+esrrgb;tbx4;tbx5a+tbx5b	prdm14;nfkb1;evx2	tefa+tefb;dbpa+dbpb+hlfa;ENSDARG00000111269+hlfb;hlfb;stat1a+stat2;stat1b;stat1b+stat2;nfil3+si:dkey-172o19.2;nfil3-5+nfil3-6+si:dkey-60d5.3;bcl6aa+bcl6ab+bcl6b;spi1a+spi1b;stat3;gmeb1;ehf;clocka+clockb;npas2;GMEB2;foxj1a+foxj1b;mxi1;stat6;prox1a+prox2+prox3;pbx1a+pbx2+pbx3a+pbx3b;pbx1b
Cranial Ganglion		prrx1a+prrx1b;nkx3-2+nkx3.3;arxb;nkx2.5;drgx;atf4a+atf4b;atf4b;ebf1b;ebf1b+si:ch211-51e8.2;fli1b;erg;zbtb3;ets2;fev+fli1a;yy1a+yy1b;nr5a1a+nr5a2+nr5a5;mafa+mafbb;esrra+esrrgb;esrrd+esrrga;esrrb;pparab	ENSDARG00000104979;ENSDARG00000109672+ENSDARG00000111193+ENSDARG00000115480+si:ch73-386h18.1+si:dkey-56d12.4+zfhx3+zfhx4;si:ch73-386h18.1+si:dkey-56d12.4+zfhx3+zfhx4;hnf1ba+hnf1bb;hnf1a;lhx2b+lhx9;hoxc5a;six1b;six3a+six3b+six7;hlx1;hoxc4a;nkx6.3;creb1a+creb1b;six2a+six2b+six5;six1a+six9;sox8a+sox8b;six4a+six4b;CABZ01093502.2;hoxb7a;mef2aa;mef2aa+mef2ab;mef2ab;nfe2l2b;nfe2l1b;nfe2l1b+nfe2l2b;crema…		cux1a;onecut1;onecutl;onecut2;onecut3a;onecut3b;hoxb1a;hoxb1a+hoxb1b;hoxa1a+hoxb1b+hoxc1a;hoxa2b;pbx4;batf3;si:dkey-23i12.7;hoxa9a+hoxa9b;ebf3a-2;ebf3b;hoxc9a;june;pdx1;jdp2b;hoxb8a+hoxb8b;hoxb4a;creb5a;creb5b;junba+junbb;ebf3a-1;ebf3a-1+si:ch211-51e8.2;gata3;atf7a+atf7b;pou4f3;pou4f1;zgc:158291;hoxb5a+hoxb5b;MAZ;maza
Diencephalon	pou4f3;pou4f1;zgc:158291;tcf7l1a+tcf7l1b+tcf7l2;lef1;pou2f3;rfx1b;tcf7;rfx7a+rfx7b;rfx3;rfx1a;rfx2;rfx4;mecom+sinhcafl;rlf;atf5a+atf5b;ebf3a-2;ebf3b;hoxb5a+hoxb5b;irf1b+irf2+irf2a;irf7;tfap2a+tfap2c;tfap2e	ENSDARG00000102550+pou2f1b;sox8a+sox8b;pou3f1;si:ch1073-357b18.4;ENSDARG00000104979;ENSDARG00000109672+ENSDARG00000111193+ENSDARG00000115480+si:ch73-386h18.1+si:dkey-56d12.4+zfhx3+zfhx4;si:ch73-386h18.1+si:dkey-56d12.4+zfhx3+zfhx4;pou4f2;bsx+nanog;lhx2a;shox2;arnt2;nkx1.2la;alx4a+alx4b;hoxc4a;phox2a;rx1+rx2;en2a+en2b;rx3;hoxb7a;vsx2;evx2;en1b;dlx1a;hoxa4a+hoxc3a;eve1;evx1;gsx2+pnx;ENSDARG00000110…	ikzf1;MAZ;maza	zbtb18;zbtb42;znf384l;irf1a;sox12;ikzf2;myf6;si:ch73-376l24.3;zbtb3;atf4a+atf4b;atf4b;nfil3-5+nfil3-6+si:dkey-60d5.3;tefa+tefb;dbpa+dbpb+hlfa;nfil3+si:dkey-172o19.2	pou5f3;pou2f2a;pou6f1;pou6f2;lhx2b+lhx9;ebf1b;ebf1b+si:ch211-51e8.2;ebf3a-1;ebf3a-1+si:ch211-51e8.2		rcor1
Epidermis		tp53;grhl1;tfcp2+tfcp2l1+ubp1;zeb1a+zeb1b;tp63;tead1b;tp73;ENSDARG00000113336+tead1a;tead1a;si:dkey-229b18.3+snai2;tead3a+tead3b;klf3+klf8;si:ch211-69l10.4+tbx15;klf12a;klf4;spi1a+spi1b;fev+fli1a;elf3;etv4;eomesa+eomesb;foxa1;erg;foxo3a;stat3;etv2;tbx4;foxa;scrt1a+scrt1b+scrt2;irf10+irf3+irf8;irf9;stat1a+stat2;foxg1b+si:rp71-45k5.2;foxp3b;ehf;mespaa+mespbb;mespab+mespba;ets2;foxa2;figla;foxd1+zgc…
Epithelium		zeb1a+zeb1b;pax2b;arntl1a+arntl1b;hnf1a;myca+mych;scrt1a+scrt1b+scrt2;hinfp;gmeb1;tfe3a;tfe3a+tfe3b;tfe3b;si:dkey-229b18.3+snai2;creb1a+creb1b;foxc1a+foxc1b;e2f5;hoxd12a;hey1+heyl;figla;hoxa11a;hnf1ba+hnf1bb;zgc:112083;snai1a;hey2;mycb;foxd5;mespaa+mespbb;mespab+mespba;mybl2b;ENSDARG00000111269+hlfb;hlfb;GMEB2;cebpb;zgc:161969;si:ch211-160f23.5;TCF4;id4;hoxc12a+hoxc12b;runx3;nfil3-5+nfil3-6+si:dk…		zbtb18;zbtb42;sp1;sp3b;fli1b;tcf3a+tcf3b;rela;sox5;stat4;tal1;irf1a;irf1b+irf2+irf2a;irf7;msc;runx1;rel;stat5a+stat5b;tcf21;stat6;sp2;rbpja+rbpjb;patz1;ptf1a;si:dkey-34f9.3;klf5l+klf6b;klf6a;nfkb1;hsf2+si:dkey-18a10.3;ikzf2;tfap4;mbd2;nfatc2a;sox12;e2f4;sox4a+sox4b;runx2a+runx2b;BX572630.1+relb;relb;tfap2d;e2f7;nr2f1b+nr2f5;sox18;rcor1;mta3;glis3;wt1a+wt1b;zic4+zic6;sox6;myog;sox9a+sox9b;rreb1a+r…		foxa2;foxg1b+si:rp71-45k5.2;foxp3b;foxd1+zgc:162612;foxa1;foxa;foxp2;grhl1;foxb1b+foxb2;tfcp2+tfcp2l1+ubp1;foxj1a+foxj1b;max+si:ch73-59f11.3;elf1;foxo3a;ehf;mlxipl;bhlhe41;tfec;usf1;ctcf;atf2;usf1l;bhlhe40;e4f1;si:dkeyp-79b7.12;gabpa;foxo1a+foxo1b;foxj3+si:dkey-68o6.6;srebf1;atf1;erf+erfl3;usf2;atf3;foxq2;clocka+clockb;npas2;mnta;mntb;tfeb;elk1;foxa3;irf5;elk3;etv1;mlx;foxo4;foxk1;tfdp1b;tfdp1a;t…
Erythrocytes			tfcp2+tfcp2l1+ubp1;xbp1;elf3;stat5a+stat5b;arnt;klf7a+klf7b;mybl1;june	hnf1a;meis1a;meis2a;foxb1a;irx1b+irx4a+irx4b;FO834857.1;meis1b;meis2b;nfya;tcf3a+tcf3b;raraa+rarab			elf1;etv1;etv5a+etv5b;elf2a+elf2b;elk1;mlxipl;gabpa;elk4;erf+erfl3;elk3;foxd1+zgc:162612;tfdp1b;tfdp1a;tfdp1a+tfdp1b;creb1a+creb1b;bhlhe41;mlx;ENSDARG00000110178;pax2b;foxg1b+si:rp71-45k5.2;foxp3b;usf1;ehf;etv7;bhlhe40;max+si:ch73-59f11.3;srebf1;mnta;mntb;irf4a+irf4b;foxp2;foxb1b+foxb2;irf10+irf3+irf8;irf9;usf2;usf1l;irf5;hinfp;tfec;hey1+heyl;e4f1;si:dkeyp-79b7.12;zgc:112083;e2f5;foxj1a+foxj1b;zb…
Eye Lens		nr4a3;foxc1a+foxc1b;mecp2;nfe2l3;irf10+irf3+irf8;irf9;ehf;etv4;spi1a+spi1b;erg;etv2;atf3;atf2;atf7a+atf7b;creb5a;creb5b;junba+junbb;esr1;esr2a+esr2b;nr4a2a	sox1a+sox1b;irf4a+irf4b;hoxd12a;fev+fli1a;irf6;foxf1+foxf2a+foxf2b;runx1;hic1;zbtb16a;zbtb16b;pax1a+pax1b;foxb1a;arid5b;hsf2+si:dkey-18a10.3;mtf1;hey1+heyl;hey2;klf4		maff;mafa+mafbb;ctcf;nr2f2;nr2c1;foxa;nr2c2;foxa1;mafb+nrl;nr2f6a+nr2f6b;rxraa+rxrba+rxrbb+rxrgb;erf+erfl3;elf1;nr2f1a;elf2a+elf2b;etv1;vdrb;etv5a+etv5b;gabpa;foxa2;nfe2l2a;tead3a+tead3b;usf2;ENSDARG00000112923+nr1i2;nr1i2;pparaa+pparda+ppardb;elk1;hnf4g;sox9a+sox9b;elk4;mafk;sox5;foxo4;mlxipl;rxrab;usf1;runx3;tead1b;sox6;elk3;hnf4a+hnf4b;ENSDARG00000113336+tead1a;tead1a;rargb;max+si:ch73-59f11.3…
Eye Non-Retina			tead3a+tead3b;ENSDARG00000113336+tead1a;tead1a;tead1b;spi1a+spi1b;fev+fli1a;etv4;erg;etv2;ehf;ets2;elf3;foxa;foxa1;fli1b;stat3;stat1a+stat2;irf10+irf3+irf8;irf9;bcl6aa+bcl6ab+bcl6b;stat1b;stat1b+stat2;foxo3a;gabpa;foxa2;irf5;spi2;spic;stat4;rela;erf+erfl3;hsf2+si:dkey-18a10.3;foxj1a+foxj1b;elf1;foxo4;zbtb18;zbtb42;bcl11aa;znf296;runx1;rel;foxg1b+si:rp71-45k5.2;foxp3b;stat5a+stat5b;foxa3;etv7;foxb…
Granule Cells	gata3;yy1a+yy1b;neurod1;tlx1;neurod2;nfia;bhlha15;hic1l+hic2;atoh1a+atoh1b+atoh1c;ENSDARG00000110597+ENSDARG00000111472+atoh1a+atoh1b+atoh1c;si:dkey-149i17.7;nfixa+nfixb;zic1;olig3;bhlhe23+si:ch211-196c10.13;olig2+olig4;znf143b;olig1;her1+her11;her5;creb3l2;zbtb4;hic1;klf12b;her12+her15.2+her2;her15.1+her4.1+her4.2+her4.3+her4.4;tcf12;mybl1;twist1a+twist1b+twist3;bhlhe22;snai1b+snai3;znf148;mgaa;…	isl2a+isl2b;smad1;CABZ01093502.2;ENSDARG00000104979;ENSDARG00000109672+ENSDARG00000111193+ENSDARG00000115480+si:ch73-386h18.1+si:dkey-56d12.4+zfhx3+zfhx4;si:ch73-386h18.1+si:dkey-56d12.4+zfhx3+zfhx4;lhx1a+lhx1b;mycb;lhx5;barx2;myf6;si:ch73-376l24.3;smad2;hoxc6a+hoxc6b;irx6a;hlx1;zbtb7b;emx2+emx3;arid5a;arid6+zgc:77151;myog;arxb;drgx;lmx1a;pou1f1;otpa+otpb;ptf1a;si:dkey-34f9.3;lmx1al;lmx1ba+lmx1bb…	etv2;ets2;erg;etv4;gabpa;jdp2b;june;arntl1a+arntl1b;eomesa+eomesb;fosl1b+jdp2a;fosb+si:ch73-37h15.2;creb5a;creb5b;atf7a+atf7b;junba+junbb;tbx5a+tbx5b	tfap2b;pparab;gli2a+gli3;esrrb;ebf1b;ebf1b+si:ch211-51e8.2;nr2c1;nr2f1a;esrrd+esrrga;zic3;ebf3a-1;ebf3a-1+si:ch211-51e8.2;nr4a1;nr4a3;zic2a+zic2b;rxrab;esr1;esr2a+esr2b;nr4a2b;tp53;glis2a+glis2b;rarga;mafa+mafbb;CABZ01079241.1+zfx+znf711;maff;rargb;tbr1a+tbr1b+tbx21;CR354373.1+nfatc1+nfatc2b+nfatc3a+nfatc3b;nfatc1+nfatc2b+nfatc3a+nfatc3b;nfatc4;pparaa+pparda+ppardb;hnf4a+hnf4b;thraa+thrab	zbtb16a;zbtb16b;arid3a+arid3b+arid3c;sox21a+sox21b;myod1;her6+her8.2+her9;foxd2;e2f3;creb3l1;onecut3a;onecut3b;foxd5	zic4+zic6;mtf1;klf15;si:ch211-117k10.3;nr5a1a+nr5a2+nr5a5;mta3;insm1a+insm1b;znf423	klf12a;srfa+srfb;nr3c1;gli1+gli2b;nr3c2;nfe2+nfe2l1a;klf3+klf8;bach1b;bach1a+bach2a+bach2b;gatad2ab+jun;fosl2;smarcc1a;smarcc1b;zeb1a+zeb1b;si:dkey-229b18.3+snai2;fosl2l;si:ch211-153j24.3;scrt1a+scrt1b+scrt2;esrra+esrrgb;klf4;hnf4g;tbx4;nr4a2a
Habenula	zic1;si:dkey-149i17.7;zic4+zic6;pou4f1;zgc:158291;pou4f3;twist1a+twist1b+twist3;ENSDARG00000104979;ENSDARG00000109672+ENSDARG00000111193+ENSDARG00000115480+si:ch73-386h18.1+si:dkey-56d12.4+zfhx3+zfhx4;si:ch73-386h18.1+si:dkey-56d12.4+zfhx3+zfhx4;CABZ01093502.2;lhx1a+lhx1b;nr4a1;snai1b+snai3;lhx2b+lhx9;hoxc5a;myf6;si:ch73-376l24.3;lef1;hlx1;hnf1ba+hnf1bb;sox21a+sox21b;nr4a2b;pou1f1;lhx5;mespaa+mes…	bsx+nanog;lhx2a;shox2;ebf3a-2;ebf3b;vsx1;hmx1+hmx3b;barhl2;LHX6;vox;zic3;pou6f1;ebf1b;ebf1b+si:ch211-51e8.2;hoxa5a;hoxd4a;alx1;prdm2a;dlx2a+dlx2b	klf3+klf8;tbx20;six4a+six4b;tbx4;gli1+gli2b;egr3;zbtb3;rreb1a+rreb1b;znf598;esr1;esr2a+esr2b;nr2c1	sp1;patz1;klf5l+klf6b;klf6a;sp2;znf740a+znf740b;foxb1a;msc;hoxb8a+hoxb8b;zbtb18;zbtb42;ENSDARG00000005846+sp3a;rcor1;tfdp1b;tfdp1a;tfdp1a+tfdp1b	klf12b;znf143b;en2a+en2b;msx1a;pax7a+pax7b+prop1;msx1b+msx3;ebf3a-1;ebf3a-1+si:ch211-51e8.2;nkx1.2lb;hoxc8a;gsx1;mixl1+mxtx1+sebox;lhx6;si:ch211-69l10.4+tbx15;tbx5a+tbx5b	hoxc6a+hoxc6b;LHX3+lhx4;pou5f3;tal1;pou2f3;glis3;tcf7;plag1;plagx;zbtb7b;mta3;klf15;si:ch211-117k10.3;sp3b;MAZ;maza	ctcf;zbtb14;cux1a;foxd5;foxl1;hoxa2b;pdx1;pbx4;creb1a+creb1b;rfx5;hoxb1a;hoxb1a+hoxb1b;nr2f6a+nr2f6b;klf4
HB hox-			tfap2b;yy1a+yy1b;tfap2e;gata3;snai1b+snai3;tfap2a+tfap2c;nr5a1a+nr5a2+nr5a5;neurod1;nr1d2a;rorc;roraa+rorab;snai1a;twist1a+twist1b+twist3;pax2a+pax5;esrrb;esrra+esrrgb;neurod2;creb3l2;id4;esrrd+esrrga;si:dkey-229b18.3+snai2;tlx1;mespaa+mespbb;mespab+mespba;bhlha15;tfap2d;esr1;esr2a+esr2b;figla;zbtb4;TCF4;her12+her15.2+her2;her15.1+her4.1+her4.2+her4.3+her4.4;si:dkey-149i17.7;pax9;nfia;pax1a+pax1b…
Hindbrain	hoxb4a;hoxa9a+hoxa9b;hoxc9a;hoxa2b;pdx1;hoxb8a+hoxb8b;hoxb1a;hoxb1a+hoxb1b;hoxa1a+hoxb1b+hoxc1a;cux1a;hoxb5a+hoxb5b;pbx4;rfx1b;rfx7a+rfx7b;zbtb3;rfx3;rfx1a;rfx2;rfx4;pou4f1;zgc:158291;pou4f3;rfx5;pou6f1;pou6f2;hoxb7a;dlx2a+dlx2b;dlx5a	hoxc11a;hoxb9a;hoxc11b;cdx1a+cdx1b+ved;ved;hoxa11b;onecut2;nr5a1a+nr5a2+nr5a5;ebf3a-2;ebf3b;gata3;esrra+esrrgb;ebf1b;ebf1b+si:ch211-51e8.2;esrrb;snai1a;esrrd+esrrga;TCF4;ebf3a-1;ebf3a-1+si:ch211-51e8.2	arnt2;si:ch1073-357b18.4;lhx8a;lhx8b;msx2a;isl1+isl1l;hoxd4a;en1b;nkx1.2la	zbtb14;creb1a+creb1b;ctcf;tfdp1b;tfdp1a;tfdp1a+tfdp1b;myog;foxn1;zbtb18;zbtb42;hinfp;tcf3a+tcf3b;atf5a+atf5b;tal1;tcf21;arxa;hoxc4a;lmx1a;lhx2b+lhx9;lmx1al;lmx1ba+lmx1bb;msc;onecut1;onecutl;LHX3+lhx4;phox2bb;phox2a	gfi1b;atf4a+atf4b;atf4b		dlx3b;pou2f2a;nfe2l2b;nfe2l1b;nfe2l1b+nfe2l2b;vox;pou3f1;si:dkey-56e3.3;meox2b;pou2f3;meox1;hoxa4a+hoxc3a;pou4f2;vsx2;eve1;evx1;ENSDARG00000110598;barhl2;nkx6.1;hoxb2a;evx2;dlx1a;nkx2.3+nkx2.7;gsx2+pnx;rx1+rx2;emx1;en2a+en2b;msx2b;rx3;hoxd3a;hmx1+hmx3b;vax2;nkx1.2lb;hoxb3a;noto+vax1+vent;shox;si:dkey-43p13.5+uncx;uncx4.1;alx1;LHX6;msx1b+msx3;alx4a+alx4b;mixl1+mxtx1+sebox;gbx1;hoxc8a;gsx1;vsx1;lhx…
Horizontal Cells	fosaa+fosab+fosl1a;nfya;roraa+rorab;nfyal;rorc;nr1d2a;tfap2e;esr1;esr2a+esr2b;ybx1;tfap2b;rargb;tfap2a+tfap2c;thraa+thrab;pax1a+pax1b;klf3+klf8;pax9;rreb1a+rreb1b;znf598	elk4;srebf2;etv5a+etv5b;etv1;elf2a+elf2b;zbtb14;elk1;si:dkey-56e3.3;erf+erfl3;ctcf	arntl1a+arntl1b;foxg1b+si:rp71-45k5.2;foxp3b;max+si:ch73-59f11.3;mitfa+mitfb;mycn;creb5a;creb5b;mlx;mnta;mntb;june;nr2f6a+nr2f6b;foxb1b+foxb2;atf7a+atf7b;nr2f2;nr4a2b;mlxipl;pparaa+pparda+ppardb;e4f1;si:dkeyp-79b7.12;rxraa+rxrba+rxrbb+rxrgb;nr4a3;klf12a;irx2a;foxa2;sp4;foxd1+zgc:162612;foxp2;znf148;hnf4a+hnf4b;ENSDARG00000005846+sp3a;sp8a+sp8b;sp1	tal1;tcf3a+tcf3b;myog;tfap4;tcf21;msc;myf6;si:ch73-376l24.3;arnt2;myod1;zbtb18;zbtb42;pax8;tbx20;si:dkey-222b8.1;si:dkey-222b8.1+smad4a+smad4b;ptf1a;si:dkey-34f9.3;hmx4;tcf12;atoh1a+atoh1b+atoh1c;ENSDARG00000110597+ENSDARG00000111472+atoh1a+atoh1b+atoh1c	onecut1;onecutl;onecut2;onecut3a;onecut3b;cux1a;hbp1;pbx4;nr2f1b+nr2f5;esrra+esrrgb;nr1h4;bhlhe41;esrrd+esrrga;hic1;pparab;raraa+rarab;esrrb;nr4a2a;tfap2d;gfi1b;tfeb;pbx1a+pbx2+pbx3a+pbx3b;pbx1b;nr2c1;junba+junbb;tfe3a;tfe3a+tfe3b;tfe3b;usf2;thrb;srebf1;tfec;mbd2;bhlhe40;maff+mafga+mafgb;mafga+mafgb;usf1;usf1l;rarga;crema+cremb;vdrb;atf2;ENSDARG00000112923+nr1i2;nr1i2;nr2f1a;atf1;klf4;hoxb1a;hoxb…	zbtb3	ENSDARG00000111269+hlfb;hlfb;dbpa+dbpb+hlfa;tefa+tefb;nfil3+si:dkey-172o19.2;nfil3-5+nfil3-6+si:dkey-60d5.3
Hypothalamus	rfx2;rfx4;rfx1a;rfx3;rfx1b;rfx7a+rfx7b;nkx2.1;egr4;egr1;nkx2.5;egr3;rfx5;egr2a+egr2b;TCF4;id4;mespaa+mespbb;mespab+mespba;dlx3b;snai1a;dlx5a;scrt1a+scrt1b+scrt2;pou2f2a;vsx2;fosl1b+jdp2a;zeb1a+zeb1b;gatad2ab+jun;si:ch211-153j24.3;fosl2;smarcc1a;smarcc1b;bach1b;bach1a+bach2a+bach2b	sox8a+sox8b;foxg1a+foxg1c+foxg1d+zgc:113424;si:ch1073-357b18.4;hoxb7a;vsx1;nkx1.2la;alx4a+alx4b;pou5f3;msx2a;ENSDARG00000102550+pou2f1b;pou4f3;arxa;pou4f1;zgc:158291;tcf7;mixl1+mxtx1+sebox;pou4f2;hoxb3a;snai1b+snai3;phox2a;tcf12;gsx1;nr5a1a+nr5a2+nr5a5	tbx4;tbx5a+tbx5b	zbtb14;tfdp1b;tfdp1a;tfdp1a+tfdp1b;cux1a;hinfp;nkx3-2+nkx3.3;creb1a+creb1b;isl1+isl1l;hoxb1a;hoxb1a+hoxb1b;ctcf;tal1;tcf3a+tcf3b	hmx4;eve1;evx1;figla;vox;tbx20;arnt2;en2a+en2b;ENSDARG00000110598;meox1;emx1;meox2b;rx1+rx2;hoxa4a+hoxc3a;hmx1+hmx3b;dlx1a;lhx6;meox2a;hoxb2a;gbx1;nkx1.2lb;barhl2;dlx2a+dlx2b;gsx2+pnx;rx3;en1b;evx2;hoxc8a;si:dkey-229b18.3+snai2;pou6f1;dlx4a+dlx4b;dlx6a;hoxd3a;vax2;LHX6;noto+vax1+vent;nkx6.1;msx1b+msx3;shox;si:dkey-43p13.5+uncx;uncx4.1;nkx2.3+nkx2.7;pou6f2	SOX14;sox14;pou2f3;pou3f1;hoxa1a+hoxb1b+hoxc1a;lef1;tcf7l1a+tcf7l1b+tcf7l2	jund;batf;fosb+si:ch73-37h15.2;fosl2l
IN			neurod1;gata3;vsx2;ENSDARG00000110598;gsx2+pnx;hoxa4a+hoxc3a;mixl1+mxtx1+sebox;emx1;neurod2;rx3;bhlha15;meox1;arxa;en1b;hoxc4a;hoxb7a;noto+vax1+vent;dlx1a;rx1+rx2;dlx3b;hoxb2a;phox2a;lhx5;eve1;evx1;nkx1.2la;hoxd3a;lmx1al;lmx1ba+lmx1bb;shox;si:dkey-43p13.5+uncx;uncx4.1;gbx1;phox2bb;lhx1a+lhx1b;zbtb4;hoxc6a+hoxc6b;en2a+en2b;msx2a;CABZ01093502.2;pax7a+pax7b+prop1;alx4a+alx4b;otpa+otpb;lmx1a;vax2;lhx…	arid3a+arid3b+arid3c;zbtb18;zbtb42;sox21a+sox21b;tfap4;rest;zbtb16a;zbtb16b;zbtb3;mtf1;ctcf;scrt1a+scrt1b+scrt2;nr5a1a+nr5a2+nr5a5;esrra+esrrgb			atoh1a+atoh1b+atoh1c;ENSDARG00000110597+ENSDARG00000111472+atoh1a+atoh1b+atoh1c;yy1a+yy1b;tlx1;her1+her11;her5;nfia;her12+her15.2+her2;her15.1+her4.1+her4.2+her4.3+her4.4;tcf12;nfixa+nfixb;myf6;si:ch73-376l24.3;myod1;myog;ptf1a;si:dkey-34f9.3;hic1l+hic2;smad2;smad1;rfx1a;rfx5;tal1;rfx3;tcf21;rfx2;rfx4;hoxb1a;hoxb1a+hoxb1b;msc;rfx1b;tcf3a+tcf3b;si:dkey-222b8.1;si:dkey-222b8.1+smad4a+smad4b;snai1b+…
Iridophores		usf2;tfec;usf1l;srebf1;bhlhe41;mitfa+mitfb;bhlhe40;tfe3a;tfe3a+tfe3b;tfe3b;tfeb;mlx;mlxipl;maff+mafga+mafgb;mafga+mafgb;usf1;arntl1a+arntl1b;max+si:ch73-59f11.3;mnta;mntb;erg;spi1a+spi1b;etv4;prrx1a+prrx1b;mxi1;fev+fli1a;etv2;ets2;elf3;drgx;pax2b;mycn;stat1a+stat2;fli1b;tead1b;foxg1b+si:rp71-45k5.2;foxp3b;ENSDARG00000113336+tead1a;tead1a;foxp2;myca+mych;irf5;foxd1+zgc:162612;stat3;tead3a+tead3b;a…
Lymphocytes				fev+fli1a;fli1b;erg;ets2;erf+erfl3;bcl11aa;znf296;elf3;etv2;etv4;elk1;gabpa;elk3;spi1a+spi1b;ehf;spi2;spic;etv7;runx1;elf1;runx2a+runx2b;irf10+irf3+irf8;irf9;etv1;etv5a+etv5b;irf4a+irf4b;elf2a+elf2b;elk4;irf5;irf6;SPDEF;usf2;max+si:ch73-59f11.3;mnta;mntb;tfec;runx3;e4f1;si:dkeyp-79b7.12;mlxipl;pax2b;usf1l;foxg1b+si:rp71-45k5.2;foxp3b;sp4;bhlhe41;atf3;ctcf;bhlhe40;srebf1;mlx;foxd1+zgc:162612;atf1;…
MHB			tcf21;tcf12;myf6;si:ch73-376l24.3;msc;myog;myod1;tcf3a+tcf3b;ptf1a;si:dkey-34f9.3;tal1;atoh1a+atoh1b+atoh1c;ENSDARG00000110597+ENSDARG00000111472+atoh1a+atoh1b+atoh1c;TCF4;tfap4;olig1;olig2+olig4;id4;zbtb18;zbtb42;mespaa+mespbb;mespab+mespba;olig3;bhlhe23+si:ch211-196c10.13;figla;neurod1;bhlha15;gata3;neurod2;bhlhe22;twist1a+twist1b+twist3;tbx20;snai1a;snai1b+snai3;ebf3a-2;ebf3b;zeb1a+zeb1b;vsx2;…
Microglia			foxa;foxa1;fosl2l;bach1b;bach1a+bach2a+bach2b;mafa+mafbb;jund;smarcc1a;smarcc1b;tp53;fosl2;mafk;stat6;gatad2ab+jun;si:ch211-153j24.3;cebpg;nfe2l2a;zbtb7a;zbtb7c;maff;fosb+si:ch73-37h15.2;scrt1a+scrt1b+scrt2	klf13;zgc:153115;hnf1a;nfkb2;hoxc13a;BX572630.1+relb;relb;homeza;homezb+pgm3;nr2f6a+nr2f6b;en1a;en1a+en1b;si:dkey-28e7.3;e2f7;zbtb18;zbtb42;nr2c2;hnf4a+hnf4b			spi2;spic;spi1a+spi1b;etv4;etv2;etv7;ehf;ets2;erg;elf3;fev+fli1a;gabpa;fli1b;elf1;erf+erfl3;irf10+irf3+irf8;irf9;elk1;irf5;irf4a+irf4b;elk3;bcl11aa;znf296;etv1;irf6;etv5a+etv5b;ctcf;runx1;tfec;runx2a+runx2b;usf2;prdm1a;atf3;e4f1;si:dkeyp-79b7.12;elf2a+elf2b;srebf1;tfdp1b;tfdp1a;tfdp1a+tfdp1b;max+si:ch73-59f11.3;mlxipl;usf1l;pax2b;bhlhe41;mlx;SPDEF;bhlhe40;atf2;atf1;elk4;irf1b+irf2+irf2a;irf7;tfcp…
Muller Glia	SOX14;sox14;sox9a+sox9b;sox5;sox19a+sox19b+sox3;sox2;sox6;barhl2;nkx1.2lb;sox4a+sox4b;msx1a;foxg1a+foxg1c+foxg1d+zgc:113424;sox17;sox12;sox10;sox18;hoxa5a;nkx2.3+nkx2.7;pou6f1;tead3a+tead3b;tead1b;gbx1;rorc;ENSDARG00000113336+tead1a;tead1a;en2a+en2b;msx2b;nr1d2a;evx2;hmx1+hmx3b;en1b;ENSDARG00000112923+nr1i2;nr1i2;bsx+nanog;lhx2a;shox2;pou6f2;tlx1;vdrb;sox1a+sox1b;foxa1;pou4f2;gsx1;LHX6;msx1b+msx3…	arid5b;zic3;jdp2b;atf7a+atf7b;gli1+gli2b;glis2a+glis2b;hic1;june;glis3;vsx2;creb5a;creb5b	cebpa;runx2a+runx2b;tp53;hsf2+si:dkey-18a10.3;spi1a+spi1b;cebpg;nr2f1a	sp2;ybx1;hoxc8a;meox2a;emx2+emx3;prrx1a+prrx1b;klf13;zgc:153115;sp4;noto+vax1+vent;klf4;arxb;hoxc6a+hoxc6b;sox13;hoxa4a+hoxc3a;LHX3+lhx4;gbx2;msx2a;si:dkey-222b8.1;si:dkey-222b8.1+smad4a+smad4b;sox11a;sox11b;arxa;mta3;hoxb7a;elf1;ehf;drgx;alx4a+alx4b;nkx6.3;max+si:ch73-59f11.3;etv1;elk4;etv5a+etv5b;otx2a;klf15;si:ch211-117k10.3;otx1	rbpja+rbpjb;nr3c1;nfixa+nfixb;hic1l+hic2;ar;nr3c2;klf12b;junba+junbb	mixl1+mxtx1+sebox;mnx1+mnx2b;mnx2a;eve1;evx1;alx1;sp1;sp3b;znf740a+znf740b	zbtb49;cebpb;cebpd;nr1h4;ENSDARG00000111269+hlfb;hlfb;nfil3-5+nfil3-6+si:dkey-60d5.3;tefa+tefb;nfyal;irf5;nr2c2;pax9;nfil3+si:dkey-172o19.2;nr2f2;foxd3;foxq2;dbpa+dbpb+hlfa;nfya;grhl1;mbd2;meox2b;foxm1;rxraa+rxrba+rxrbb+rxrgb;fosaa+fosab+fosl1a;thrb;dlx1a;nr2f6a+nr2f6b;pparaa+pparda+ppardb;mtf1;vox;foxb1b+foxb2
Muscle		tal1;tcf3a+tcf3b;msc;tfap4;myog;myod1;tcf21;myf6;si:ch73-376l24.3;meis3;scrt1a+scrt1b+scrt2;tcf12;ptf1a;si:dkey-34f9.3;atoh1a+atoh1b+atoh1c;ENSDARG00000110597+ENSDARG00000111472+atoh1a+atoh1b+atoh1c;clocka+clockb;npas2;tead3a+tead3b;ENSDARG00000113336+tead1a;tead1a;tead1b;FO834857.1;mybl1;figla;pknox2;rxraa+rxrba+rxrbb+rxrgb;mitfa+mitfb;meis2b;mycb;mybl2a;nr2c2;srfa+srfb;nr2f6a+nr2f6b;mef2d;nr2c1…
Myeloid		erf+erfl3;gabpa;elk1;etv2;etv7;ehf;spi1a+spi1b;elk3;erg;ets2;etv4;elf1;spi2;spic;fev+fli1a;elf3;fli1b;etv1;elf2a+elf2b;stat3;etv5a+etv5b;stat1a+stat2;SPDEF;foxg1b+si:rp71-45k5.2;foxp3b;stat1b;stat1b+stat2;foxd1+zgc:162612;foxo3a;foxb1b+foxb2;foxa;foxa1;ctcf;elk4;irf10+irf3+irf8;irf9;foxj1a+foxj1b;foxp2;foxa2;jdp2b;atf7a+atf7b;foxo4;creb5a;creb5b;atf3;june;crema+cremb;bcl6aa+bcl6ab+bcl6b;usf2;foxk…
Neurons		rfx7a+rfx7b;rfx1b;rfx3;rfx2;rfx4;rfx1a;zbtb3;cux1a;onecut2;onecut3a;onecut3b;hoxb1a;hoxb1a+hoxb1b;rfx5;hoxa1a+hoxb1b+hoxc1a;si:dkey-56e3.3;hoxa2b;onecut1;onecutl;pbx4;tbx20;smad1;pou4f1;zgc:158291;hoxb8a+hoxb8b;pou4f3;tbx5a+tbx5b;tbx4;snai1a;pdx1;nr5a1a+nr5a2+nr5a5;hoxa9a+hoxa9b;TCF4;id4;hoxb4a;esrra+esrrgb;zeb1a+zeb1b;esrrd+esrrga;si:dkey-229b18.3+snai2;esrrb;mespaa+mespbb;mespab+mespba;tgif1;pb…
Neurons_Glut+		rfx3;dlx4a+dlx4b;dlx6a;rfx1a;rfx1b;pou6f2;rfx7a+rfx7b;rfx2;rfx4;pou6f1;bsx+nanog;lhx2a;shox2;en1b;msx1a;en2a+en2b;gbx1;msx1b+msx3;barhl2;nkx1.2lb;rfx5;dlx5a;rx3;pou4f2;evx2;dlx3b;vox;hmx1+hmx3b;vsx1;nkx2.3+nkx2.7;dlx2a+dlx2b;rx1+rx2;LHX6;eve1;evx1;vsx2;ENSDARG00000110598;meox1;emx1;hoxa4a+hoxc3a;hoxb5a+hoxb5b;noto+vax1+vent;gsx2+pnx;hoxb3a;dlx1a;alx1;hoxb2a;lhx6;vax2;mixl1+mxtx1+sebox;hoxd3a;alx4…
Neurons_pvalb+			cux1a;onecut1;onecutl;onecut2;zbtb3;onecut3a;onecut3b;hoxa1a+hoxb1b+hoxc1a;rfx7a+rfx7b;hoxb1a;hoxb1a+hoxb1b;hoxa2b;rfx1b;hoxa9a+hoxa9b;rfx3;hoxc9a;egr3;rfx2;rfx4;gatad2ab+jun;pbx4;fosb+si:ch73-37h15.2;hoxb8a+hoxb8b;rfx1a;fosl2;si:ch211-153j24.3;smarcc1a;smarcc1b;bach1b;bach1a+bach2a+bach2b;fosl1b+jdp2a;egr4;pdx1;tbx20;hoxb4a;arnt2;egr1;fosl2l;nfe2l3;jund;batf;mafk;nr5a1a+nr5a2+nr5a5;esrra+esrrgb;…
OB		atf4a+atf4b;atf4b;rfx3;rfx1a;zgc:161969;bach1b;bach1a+bach2a+bach2b;gatad2ab+jun;junba+junbb;lhx6;mafk;e2f5;GMEB2;fosl1b+jdp2a;ybx1;vax2;si:ch211-153j24.3;rx1+rx2;dlx5a;hoxb2a;hinfp;vsx2;fosb+si:ch73-37h15.2;phox2a;mixl1+mxtx1+sebox;evx2	irf10+irf3+irf8;irf9;grhl1;foxd5;myca+mych;irf5;foxa3;nfkb1;erg;fev+fli1a;klf7a+klf7b;sox13;sox5;foxl1;msx2b;rel;tcf21;irf4a+irf4b;hoxc5a;tfap4;hoxc4a;ets2;CABZ01093502.2;tfcp2+tfcp2l1+ubp1;irx2a;mnta;mntb;mnx1+mnx2b;mnx2a;lmx1al;lmx1ba+lmx1bb;tfap2e;mxi1;klf3+klf8;foxj2;hoxc6a+hoxc6b;hoxc8a;ENSDARG00000104979;ENSDARG00000109672+ENSDARG00000111193+ENSDARG00000115480+si:ch73-386h18.1+si:dkey-56d12…		ebf3a-2;ebf3b;ebf3a-1;ebf3a-1+si:ch211-51e8.2;ebf1b;ebf1b+si:ch211-51e8.2;twist1a+twist1b+twist3;si:dkey-229b18.3+snai2;zeb1a+zeb1b;snai1a;TCF4;mespaa+mespbb;mespab+mespba;eomesa+eomesb;id4;figla;snai1b+snai3;creb5a;creb5b;atf7a+atf7b;batf3;si:dkey-23i12.7;june;scrt1a+scrt1b+scrt2;ctcf;jdp2b;foxd1+zgc:162612;atf3;foxg1b+si:rp71-45k5.2;foxp3b;e4f1;si:dkeyp-79b7.12;atf2;foxn1;foxb1b+foxb2;foxp2;atf…
Oligodendrocytes	sox10;sox17;SOX14;sox14;sox9a+sox9b;sox12;sox6;foxg1a+foxg1c+foxg1d+zgc:113424;sox19a+sox19b+sox3;sox2;gabpa;atf7a+atf7b;sox4a+sox4b;june;jdp2b;creb5a;creb5b;sox18;elf1;sox1a+sox1b;sox5;junba+junbb;mitfa+mitfb;crema+cremb;ehf;erf+erfl3;elk1;irf10+irf3+irf8;irf9;irf5;elk3;arid5b;rargb;atf3;etv5a+etv5b;tfec;usf1l;usf2;tfe3a;tfe3a+tfe3b;tfe3b;nr2f1b+nr2f5;ctcf;tal1;tcf3a+tcf3b	erg;ets2;ar;fev+fli1a;nr3c1;pgr;tead1b;ENSDARG00000113336+tead1a;tead1a;tead3a+tead3b;fosl2l;bach1b;bach1a+bach2a+bach2b;smarcc1a;smarcc1b;fli1b;gatad2ab+jun;elf3;rbpja+rbpjb;nr3c2;stat4;fosl2;smad3a+smad3b;si:ch211-153j24.3;runx1;etv7;maff+mafga+mafgb;mafga+mafgb;spi2;spic;nfatc2a;gli1+gli2b;hsf2+si:dkey-18a10.3;hnf4a+hnf4b;rel;nr2c1;hsf1+hsf4;stat1b;stat1b+stat2;nr2f2;rela;fosl1b+jdp2a;klf12a;f…	foxn1;rest;tfap4;mafb+nrl;msc;myog	tfap2d;zgc:112083;hoxd12a;mnta;mntb;hic1	etv4;spi1a+spi1b;etv2;runx2a+runx2b;si:dkey-222b8.1;si:dkey-222b8.1+smad4a+smad4b;hnf4g;smad2;sox8a+sox8b	klf13;zgc:153115	foxb1b+foxb2;foxp2;foxh1+foxq1a+foxq1b;imp3;foxo3a;foxo4;foxa1;foxj1a+foxj1b;foxk1;foxd1+zgc:162612;foxg1b+si:rp71-45k5.2;foxp3b;foxa;foxj3+si:dkey-68o6.6;hinfp;foxi1+foxi2+foxi3a+foxi3b;foxf1+foxf2a+foxf2b;mlx;elf2a+elf2b;foxa2;etv1;elk4;foxq2;foxm1;mlxipl;srebf1;mecp2;creb1a+creb1b;foxo1a+foxo1b;bhlhe41;tfdp1b;tfdp1a;tfdp1a+tfdp1b;zbtb14;foxj2;foxa3;bhlhe40;max+si:ch73-59f11.3;e4f1;si:dkeyp-79b…
OPCs		sox8a+sox8b;nfia;smad1;ets2;gatad2ab+jun;sox10;smarcc1a;smarcc1b;pou2f2a	ctcf;hinfp;hic1;e2f5;mbd2;snai1b+snai3;myod1;mespaa+mespbb;mespab+mespba;id4;TCF4		tlx1;tal1;hic1l+hic2;tcf3a+tcf3b;etv4;zbtb16a;zbtb16b;etv2;erg;cxxc1a+cxxc1b+mbd1a;mbd1b;spi1a+spi1b;tcf12;myf6;si:ch73-376l24.3;foxd2;arid3a+arid3b+arid3c;myog;etv7;gabpa
Optic Tectum	ENSDARG00000110178;pou3f1;pou2f2a;lef1;tcf7l1a+tcf7l1b+tcf7l2;si:ch1073-357b18.4;phox2ba;gata6;gata1b+gata2a;atf5a+atf5b;rfx1a;rfx1b;rfx3;rfx2;rfx4;rfx7a+rfx7b;hoxb5a+hoxb5b;gsc;dharma;si:dkey-56e3.3;dmbx1a+dmbx1b;zgc:101100;crx+otx5;otx1;tfap2e	ENSDARG00000102550+pou2f1b;pou5f3;nfixa+nfixb;dlx2a+dlx2b;dlx3b;alx4a+alx4b;vsx2;nfia;hoxa4a+hoxc3a;hoxb7a;lmx1al;lmx1ba+lmx1bb;vox;dlx5a;eve1;evx1;tlx1;dlx1a;LHX3+lhx4;gsx2+pnx;meox1;hoxb2a;rx1+rx2;alx1;ENSDARG00000110598;bsx+nanog;lhx2a;shox2;hoxc4a;lmx1a;phox2bb;rx3;mixl1+mxtx1+sebox;nkx2.3+nkx2.7;pou6f1;nkx1.2la;vax2;gata4;emx1;nkx6.1;noto+vax1+vent;shox;si:dkey-43p13.5+uncx;uncx4.1;hoxd3a;hm…	ikzf1	zbtb18;zbtb42;pitx1+pitx3;pitx3;nfil3-5+nfil3-6+si:dkey-60d5.3;znf384l;dbpa+dbpb+hlfa;tefa+tefb;nfil3+si:dkey-172o19.2;hoxa1a+hoxb1b+hoxc1a;ENSDARG00000111269+hlfb;hlfb;rcor1;batf;jund;egr3;fosb+si:ch73-37h15.2;bach1b;bach1a+bach2a+bach2b;smarcc1a;smarcc1b		pou2f3;tcf7;otx2a;otx2b;MAZ;maza	tfap2a+tfap2c;egr4;fosl1b+jdp2a;gatad2ab+jun;fosl2;egr1;egr2a+egr2b
Otic Vesicle		grhl1;irf10+irf3+irf8;irf9;zeb1a+zeb1b;si:dkey-229b18.3+snai2;tfcp2+tfcp2l1+ubp1;tead1b;ENSDARG00000113336+tead1a;tead1a;tead3a+tead3b;irf5;spi1a+spi1b;sox19a+sox19b+sox3;sox2;sox10;sox9a+sox9b;snai1b+snai3;sox6;snai1a;figla;scrt1a+scrt1b+scrt2;TCF4;erg;irf4a+irf4b;mespaa+mespbb;mespab+mespba;ctcf;irf1a;etv4;etv2;id4;fev+fli1a;stat3;spi2;spic;sox12;irf6;hnf4a+hnf4b;twist1a+twist1b+twist3;bcl6aa+b…
Pallium	gata3;atoh1a+atoh1b+atoh1c;ENSDARG00000110597+ENSDARG00000111472+atoh1a+atoh1b+atoh1c;neurod1;tbx5a+tbx5b;tbx4;rfx3;rfx1a;rfx1b;si:ch211-69l10.4+tbx15;arnt2;rfx5;tbx20;rfx2;rfx4;tbr1a+tbr1b+tbx21;yy1a+yy1b;egr3;rfx7a+rfx7b;nfia;hmx4;egr4;tbx1;mgaa;egr1;tbx16;tbx16l+tbx2a+tbx2b;tbxta+tbxtb	tcf12;myf6;si:ch73-376l24.3;ENSDARG00000110598;hoxa4a+hoxc3a;myog;vsx2;rx3;rx1+rx2;meox1;vax2;gsx2+pnx;emx1;alx4a+alx4b;mixl1+mxtx1+sebox;dlx1a;TCF4;nkx1.2la;arxa;shox;si:dkey-43p13.5+uncx;uncx4.1;dlx3b;noto+vax1+vent;hoxb7a;eve1;evx1;hoxb2a;en1b;tcf21;id4;phox2a;lhx6;hoxd3a;ptf1a;si:dkey-34f9.3;evx2;mespaa+mespbb;mespab+mespba;gbx1;gsx1;LHX6;dlx5a;lmx1al;lmx1ba+lmx1bb;phox2bb;nkx1.2lb;pou6f2;alx…	nr3c1;creb3l1;ar;cxxc1a+cxxc1b+mbd1a;mbd1b;ets2;nr3c2;pgr;etv2;pax3a+pax3b;six4a+six4b;pax2b;mef2b;mafb+nrl;mef2ca+mef2cb;mef2d	wt1a+wt1b;rreb1a+rreb1b;znf598;smad2;pax8;gfi1aa+gfi1ab;si:dkey-222b8.1;si:dkey-222b8.1+smad4a+smad4b;sp8a+sp8b;ENSDARG00000005846+sp3a;phox2ba;tgif1;pbx1a+pbx2+pbx3a+pbx3b;pbx1b	eomesa+eomesb;nfixa+nfixb	hoxa1a+hoxb1b+hoxc1a;hoxb1a;hoxb1a+hoxb1b	egr2a+egr2b;si:ch211-153j24.3;smarcc1a;smarcc1b;gatad2ab+jun;fosl1b+jdp2a;bach1b;bach1a+bach2a+bach2b;fosl2;fosl2l;ENSDARG00000112623+tbx19;tbx19;fosb+si:ch73-37h15.2;jund;batf;gli1+gli2b;rbpja+rbpjb;nfe2l3;nfe2+nfe2l1a;scrt1a+scrt1b+scrt2;nfe2l2a;gli2a+gli3;mafk;klf3+klf8;nfe2l2b;nfe2l1b;nfe2l1b+nfe2l2b;zic2a+zic2b;maff+mafga+mafgb;mafga+mafgb
Periderm		grhl1;tfcp2+tfcp2l1+ubp1;klf12a;ehf;cebpd;elf1;irf10+irf3+irf8;irf9;pax2b;bhlhe41;usf1l;ENSDARG00000113336+tead1a;tead1a;atf3;tead1b;foxd1+zgc:162612;atf2;zeb1a+zeb1b;cebpb;usf2;mlxipl;elk3;tfec;tead3a+tead3b;foxg1b+si:rp71-45k5.2;foxp3b;gabpa;klf4;e4f1;si:dkeyp-79b7.12;meis1a;meis2a;erf+erfl3;etv7;max+si:ch73-59f11.3;bhlhe40;usf1;tp53;atf1;si:ch211-69l10.4+tbx15;spi1a+spi1b;irf5;pknox1.1+pknox1.…
Pharyngeal Arch		ENSDARG00000113336+tead1a;tead1a;tead3a+tead3b;tead1b;fev+fli1a;erg;etv4;ets2;spi1a+spi1b;etv2;fli1b;elf3;zbtb18;zbtb42;spi2;spic;ehf;nfatc2a;hsf2+si:dkey-18a10.3;bcl11aa;znf296;gabpa;foxa1;stat1a+stat2;foxa;bcl6aa+bcl6ab+bcl6b;irf10+irf3+irf8;irf9;stat1b;stat1b+stat2;stat3;stat4;ikzf2;runx1;hsf1+hsf4;irf1b+irf2+irf2a;irf7;irf1a;stat5a+stat5b;foxf1+foxf2a+foxf2b;srfa+srfb;znf384l;foxk1;CR354373.1…
Photoreceptor Precursors		SPDEF;gata3;prox1a+prox2+prox3;atf3;etv5a+etv5b;mybl1;e4f1;si:dkeyp-79b7.12;elf2a+elf2b;erf+erfl3;pknox1.1+pknox1.2;meis3;crema+cremb	nfyal;fosaa+fosab+fosl1a;bhlhe41;zic4+zic6;tfec;usf1;bhlhe40;arxb;foxj1a+foxj1b;nkx3-1;srebf1;tfe3a;tfe3a+tfe3b;tfe3b;foxj3+si:dkey-68o6.6;prdm14;nfkb2;usf2;mlxipl;rela;klf5l+klf6b;klf6a;ENSDARG00000005846+sp3a;foxk1;zic2a+zic2b;mlx;znf148;gata4;hoxb3a;hoxc8a;foxa2;foxd1+zgc:162612;patz1;foxb1b+foxb2;foxo3a;insm1a+insm1b;sp2;hoxa5a;zbtb4;sp3b;sp8a+sp8b;foxo4;znf423;noto+vax1+vent;znf740a+znf740b;…		crx+otx5;pitx1+pitx3;pitx3;gsc;zgc:101100;dharma;dmbx1a+dmbx1b;otx1;otx2a;neurod2;bhlha15;bhlhe23+si:ch211-196c10.13;otx2b;pitx2;olig3;olig2+olig4;olig1;neurod1;drgx;nr2f1b+nr2f5;bhlhe22;nr1h4;vdrb;raraa+rarab;nr2f2;rxraa+rxrba+rxrbb+rxrgb;prrx1a+prrx1b;HMBOX1+hmbox1a+zgc:91944;hmbox1a+zgc:91944;grhl1;pparaa+pparda+ppardb;gata1b+gata2a;nr2c2;nr2f6a+nr2f6b;en1a;en1a+en1b;nfkb1;atoh1a+atoh1b+atoh1c…
Photoreceptors			otx1;otx2a;si:dkey-229b18.3+snai2;zeb1a+zeb1b;crx+otx5;grhl1;gsc;dmbx1a+dmbx1b;thraa+thrab;pitx1+pitx3;pitx3;nr2f1b+nr2f5;etv5a+etv5b;dharma;tfeb;usf1l;snai1a;thrb;drgx;figla;etv1;elk4;arntl1a+arntl1b;prrx1a+prrx1b;srebf1;HMBOX1+hmbox1a+zgc:91944;hmbox1a+zgc:91944;nr6a1b;elk1;tfec;nr1h4;nr2f2;zgc:101100;erf+erfl3;bhlhe41;foxg1b+si:rp71-45k5.2;foxp3b;nr6a1a;tfe3a;tfe3a+tfe3b;tfe3b;nr2f6a+nr2f6b;ot…
Pigment Cells			tead1b;ENSDARG00000113336+tead1a;tead1a;spi1a+spi1b;tead3a+tead3b;etv4;erg;mitfa+mitfb;usf2;tfec;etv2;usf1l;fev+fli1a;ets2;elf3;tfe3a;tfe3a+tfe3b;tfe3b;srebf1;bhlhe41;foxp2;maff+mafga+mafgb;mafga+mafgb;bcl11aa;znf296;mlxipl;stat3;fli1b;bhlhe40;bcl6aa+bcl6ab+bcl6b;rela;tfeb;runx1;irf5;foxg1b+si:rp71-45k5.2;foxp3b;spi2;spic;ehf;stat1b;stat1b+stat2;mlx;runx2a+runx2b;foxd1+zgc:162612;hsf2+si:dkey-18a…
POA			pbx1a+pbx2+pbx3a+pbx3b;pbx1b;tgif1;meis1a;meis2a;FO834857.1;pknox2;pknox1.1+pknox1.2;nfe2l2b;nfe2l1b;nfe2l1b+nfe2l2b;meis2b;meis1b;rfx2;rfx4;fosl1b+jdp2a;SOX14;sox14;rfx3;rfx1a;pbx4;rfx7a+rfx7b;rfx1b;meox2b;hoxa1a+hoxb1b+hoxc1a;fosl2;gatad2ab+jun;bach1b;bach1a+bach2a+bach2b;hoxb1a;hoxb1a+hoxb1b;si:ch211-153j24.3;fosl2l;sox9a+sox9b;smarcc1a;smarcc1b;hoxa2b;egr4;egr1;egr2a+egr2b;fosb+si:ch73-37h15.…
Pretectum			bhlhe23+si:ch211-196c10.13;neurod2;bhlha15;olig3;olig2+olig4;olig1;nr1d2a;tfap2b;pou4f1;zgc:158291;pou4f3;rorc;yy1a+yy1b;bhlhe22;gata3;tfap2d;nfixa+nfixb;hnf1ba+hnf1bb;neurod1;CABZ01079241.1+zfx+znf711;roraa+rorab;nfia;ENSDARG00000104979;ENSDARG00000109672+ENSDARG00000111193+ENSDARG00000115480+si:ch73-386h18.1+si:dkey-56d12.4+zfhx3+zfhx4;si:ch73-386h18.1+si:dkey-56d12.4+zfhx3+zfhx4;tlx1;znf423;hi…	tgif1;meis1a;meis2a;pknox2;pknox1.1+pknox1.2;meis2b;si:dkey-222b8.1;si:dkey-222b8.1+smad4a+smad4b;rfx7a+rfx7b;smad2;myog;rfx1b;meis1b;FO834857.1;rfx3;rfx2;rfx4;meis3;rfx1a;myf6;si:ch73-376l24.3;tbx5a+tbx5b;eomesa+eomesb;zbtb3;tbx4;smad1;pbx1a+pbx2+pbx3a+pbx3b;pbx1b;rfx5;six4a+six4b;myod1;si:ch211-69l10.4+tbx15;id4;snai1a;tbx20;zeb1a+zeb1b;ptf1a;si:dkey-34f9.3;atf4a+atf4b;atf4b;tcf3a+tcf3b;mef2d;T…			tfap2e;tfap2a+tfap2c;pax2a+pax5
Progenitors	plag1;plagx;glis2a+glis2b;sox9a+sox9b;sox6;sox19a+sox19b+sox3;sox2;sox10;SOX14;sox14;glis3;patz1;klf15;si:ch211-117k10.3;klf5l+klf6b;klf6a;insm1a+insm1b;sox12;znf740a+znf740b;prdm4;sp2;mta3;glis1b;glis1a;tcf7;sp3b;znf423;sox4a+sox4b;sp1;si:ch211-195d17.2;zbtb7b;CABZ01079241.1+zfx+znf711;klf13;zgc:153115;MAZ;maza;rcor1;ikzf1;e2f8;sox18;prdm1a;zic4+zic6;atf5a+atf5b;irf1a;znf384l;prdm2a;sp4;mtf1;irf…	klf12b;gli1+gli2b;tbx3a+tbx3b;lef1;nkx2.4a+nkx2.4b;hic1l+hic2;gli2a+gli3;nfia;nr2e3;tlx1;nfixa+nfixb;nkx3-2+nkx3.3;hmx1+hmx3b;msx1b+msx3;dlx3b	raraa+rarab;e2f1;tfap2b;vdrb;ENSDARG00000112923+nr1i2;nr1i2;nr2f1b+nr2f5;nr2f2;nr2c2	arid3a+arid3b+arid3c;foxj3+si:dkey-68o6.6;foxq2;foxj2;LHX3+lhx4;foxd3;foxm1;msx2b;pou1f1;hoxc11a;nkx2.2b;arxb;lhx5;irf5;hoxc6a+hoxc6b;msx2a;pax7a+pax7b+prop1;nkx6.3;irf6;mnx1+mnx2b;mnx2a;arxa;nfyal;phox2a;ybx1;zbtb14;nfya;e2f5;nkx1.2la;rfx2;rfx4;zgc:101100;hoxa4a+hoxc3a;vax2;tfap2a+tfap2c;gsx2+pnx	zic3;zbtb4;nkx2.5;rbpja+rbpjb;zic2a+zic2b;sox17;en1a;en1a+en1b;hnf4a+hnf4b;prdm14;tp73;hnf4g;rxrab	nkx2.2a;en2a+en2b;barhl2;gbx1;vsx1;msx1a;en1b;lhx6;bsx+nanog;lhx2a;shox2;ENSDARG00000110598;hoxb2a;mixl1+mxtx1+sebox;rx3;emx1;meox1;eve1;evx1;shox;si:dkey-43p13.5+uncx;uncx4.1;nkx1.2lb;gsx1;evx2;nkx2.3+nkx2.7;rx1+rx2;vsx2;dlx5a;hoxb3a;LHX6	klf12a;zbtb16a;zbtb16b;foxo4;tfap2d;rel;nfkb2;sox13;cers4a+hoxb13a;nfkb1;hoxa13a+hoxa13b;rreb1a+rreb1b;znf598;her6+her8.2+her9;foxa3;ebf1b;ebf1b+si:ch211-51e8.2;pou3f1;foxk1;ebf3a-2;ebf3b;gsc;tcf3a+tcf3b
Progenitors Differentiating			sox10;tlx1;sox4a+sox4b;sox12;SOX14;sox14;si:ch211-195d17.2;sox19a+sox19b+sox3;sox2;plag1;plagx;insm1a+insm1b;klf15;si:ch211-117k10.3;sox6;patz1;MAZ;maza;CABZ01079241.1+zfx+znf711;sox9a+sox9b;sp1;sp3b;mtf1;sp2;foxa3;klf5l+klf6b;klf6a;mta3;e2f8;znf740a+znf740b;glis3;glis2a+glis2b;prdm4;klf13;zgc:153115;nfia;zbtb7b;sox5;sp4;nfixa+nfixb;rcor1;klf4;sox18;foxm1;hic1;sp8a+sp8b;irf1a;ENSDARG00000005846+s…
Progenitors_Differentiating		klf15;si:ch211-117k10.3;znf740a+znf740b;plag1;plagx;SOX14;sox14;wt1a+wt1b;si:ch211-195d17.2;zbtb7b;MAZ;maza;mta3;patz1;insm1a+insm1b;sox6;glis2a+glis2b;sp3b;sox9a+sox9b;sp2;sox10;glis3;klf5l+klf6b;klf6a;sox19a+sox19b+sox3;sox2;sp1;pou3f1;glis1b;glis1a;zbtb4;sox12;sp8a+sp8b;rcor1;ENSDARG00000005846+sp3a;zic4+zic6;znf423;e2f8;hic1;sox4a+sox4b;zic3;pou2f2a;klf13;zgc:153115;nfia;prdm4;znf148;mtf1;sox…
Purkinje	hoxb5a+hoxb5b;tfap2e;tfap2a+tfap2c;hoxb7a;mnx1+mnx2b;mnx2a;hoxa4a+hoxc3a;nr5a1a+nr5a2+nr5a5;ebf1b;ebf1b+si:ch211-51e8.2;ebf3a-2;ebf3b;noto+vax1+vent;mixl1+mxtx1+sebox;pou6f2;alx1;hoxd3a;gsx2+pnx;mef2b;ebf3a-1;ebf3a-1+si:ch211-51e8.2;vsx2;hoxb4a;meox1;mef2aa;mef2aa+mef2ab;mef2ab;mef2ca+mef2cb;ENSDARG00000110598;esrrb;mef2d;shox;si:dkey-43p13.5+uncx;uncx4.1;emx1;vax2;hoxb3a;gsx1;hoxa9a+hoxa9b;esrra…	pou4f3;pou4f1;zgc:158291;lmx1a;atf5a+atf5b;otpa+otpb;pax2a+pax5;phox2bb;hoxc5a;lhx1a+lhx1b;LHX3+lhx4;hoxc11a;hlx1;hoxd4a;CABZ01093502.2;tfap2b;lhx5;arxa;bsx+nanog;lhx2a;shox2;pou5f3;hmx1+hmx3b;nfe2l2b;nfe2l1b;nfe2l1b+nfe2l2b;lhx8a;lhx8b;pou3f2a+pou3f2b+pou3f3a+pou3f3b;ENSDARG00000104979;ENSDARG00000109672+ENSDARG00000111193+ENSDARG00000115480+si:ch73-386h18.1+si:dkey-56d12.4+zfhx3+zfhx4;si:ch73-3…	tbx20;mespaa+mespbb;mespab+mespba;snai1b+snai3	thraa+thrab;thrb;rargb;nr3c2;nr3c1;rcor1;junba+junbb	dlx1a;pou6f1;lmx1al;lmx1ba+lmx1bb;dlx2a+dlx2b;dlx3b;hoxc4a;alx4a+alx4b;vox;nkx6.1;nkx6.3;dlx5a;pou4f2;rx3;lhx2b+lhx9;nkx2.3+nkx2.7;hoxb8a+hoxb8b;hoxa1a+hoxb1b+hoxc1a;eve1;evx1;hoxb2a;phox2a;rx1+rx2;en2a+en2b;pax7a+pax7b+prop1;hoxb1a;hoxb1a+hoxb1b;pdx1;hoxc8a;nkx1.2la;evx2;en1b;msx1b+msx3;vsx1;gbx1;LHX6;nkx1.2lb;hoxc9a;lhx6	prdm2a	rorc;nr1d2a;esr1;esr2a+esr2b;si:dkey-229b18.3+snai2;ctcf;zbtb3;zeb1a+zeb1b;TCF4;snai1a;ar;rarga;id4;pparab;nr4a2a
Radial Glia	tlx1;sox10;nfia;rbpja+rbpjb;nfixa+nfixb;sox12;prdm4;CABZ01079241.1+zfx+znf711;prdm1a;SOX14;sox14;sox18;sox4a+sox4b;plag1;plagx;sox9a+sox9b;sox19a+sox19b+sox3;sox2;foxa3;sox6;tead3a+tead3b;irf1a;foxo4;ENSDARG00000113336+tead1a;tead1a;foxd3;glis3;tead1b;stat4;e2f8;glis2a+glis2b;myb;klf13;zgc:153115;foxj3+si:dkey-68o6.6;en1a;en1a+en1b;hnf4g;hnf4a+hnf4b;runx2a+runx2b;spi1a+spi1b;insm1a+insm1b;znf384l…	arid5b;klf12b;pou2f2a;hbp1;sox17;znf143b;gli1+gli2b;si:ch1073-357b18.4;zic4+zic6;rfx1b	nkx2.1;etv4;stat6;bcl6aa+bcl6ab+bcl6b;rel;nkx2.5;tp73;stat1b;stat1b+stat2;etv2;ENSDARG00000112923+nr1i2;nr1i2;vsx1	e2f7;arid3a+arid3b+arid3c;tfap2d;hoxa13a+hoxa13b;e2f5;nfkb1;mtf1;foxg1b+si:rp71-45k5.2;foxp3b;foxh1+foxq1a+foxq1b;imp3;irf4a+irf4b;si:ch211-160f23.5;ctcf	hic1l+hic2;ikzf1;foxg1a+foxg1c+foxg1d+zgc:113424;tcf7;nr2e3;zic3;gli2a+gli3;nkx2.4a+nkx2.4b;srfa+srfb;zic2a+zic2b;rfx1a;rfx3	e2f3	foxa2;irf10+irf3+irf8;irf9;irf5;foxj2;irf6;stat3;nkx2.2b;foxq2;nkx2.2a;ikzf2;rxrab;nr2f2;foxj1a+foxj1b;zbtb16a;zbtb16b;foxd1+zgc:162612;mbd2;sp4
Retina Progenitors		nr2e3;nr6a1a;vsx1;tcf7;nr6a1b;vsx2	foxk1;nfkb2;arid3a+arid3b+arid3c;foxj3+si:dkey-68o6.6;sox11a;sox11b;drgx;zbtb47b;znf652;pax7a+pax7b+prop1;smad3a+smad3b;arxb;mycb;msx2a;foxh1+foxq1a+foxq1b;imp3;thrb;zbtb49;phox2a;pou1f1;nfya;barx2;isl2a+isl2b;tp63;LHX3+lhx4;hmx2;cers4a+hoxb13a;foxq2;nfyal;gbx2;foxj1a+foxj1b;irf5;nkx1.2la;hoxc12a+hoxc12b;foxd3;isl1+isl1l;hey1+heyl;hoxc8a;fosaa+fosab+fosl1a;foxa3;ebf3a-1;ebf3a-1+si:ch211-51e8.2;e2…		plag1;plagx;glis2a+glis2b;zic4+zic6;patz1;insm1a+insm1b;klf5l+klf6b;klf6a;znf740a+znf740b;glis3;sp3b;sp2;sp1;glis1b;glis1a;nr2f1b+nr2f5;raraa+rarab;vdrb;rxrab;sp8a+sp8b;mta3;klf15;si:ch211-117k10.3;zic3;zbtb7b;ENSDARG00000005846+sp3a;znf423;sox6;si:ch211-195d17.2;sox9a+sox9b;hic1;znf148;sp4;nr1h4;rargb;nr2c2;klf4;sox5;wt1a+wt1b;rxraa+rxrba+rxrbb+rxrgb;rcor1;sox19a+sox19b+sox3;sox2;pparaa+pparda+p…
RGCs	pou4f3;pou4f1;zgc:158291;hnf1ba+hnf1bb;pax8;pou5f3;nr1d2a;pax9;pax1a+pax1b;zbtb3;rorc;roraa+rorab;mef2d;ebf3a-2;ebf3b;ebf1b;ebf1b+si:ch211-51e8.2;mef2b;ebf3a-1;ebf3a-1+si:ch211-51e8.2	pax10+pax4+pax6a+pax6b;hlx1;lhx2b+lhx9;CABZ01093502.2;hoxa1a+hoxb1b+hoxc1a;gata3	nkx3-2+nkx3.3;thraa+thrab;zbtb7b;ar;tfap2e;rargb;wt1a+wt1b;sp3b;klf4;sp1	sp2;zbtb18;zbtb42;hoxb5a+hoxb5b;atf5a+atf5b;tcf3a+tcf3b	ENSDARG00000104979;ENSDARG00000109672+ENSDARG00000111193+ENSDARG00000115480+si:ch73-386h18.1+si:dkey-56d12.4+zfhx3+zfhx4;si:ch73-386h18.1+si:dkey-56d12.4+zfhx3+zfhx4;sox8a+sox8b;hnf1a;pou2f3;arnt2;nkx2.5;esr1;esr2a+esr2b		pax2a+pax5;smad1;nfe2+nfe2l1a;prdm2a;junba+junbb;tfap2a+tfap2c;mef2ca+mef2cb;nfe2l3;MAZ;maza;mef2aa;mef2aa+mef2ab;mef2ab;mta3;nfil3-5+nfil3-6+si:dkey-60d5.3;rcor1;patz1;ENSDARG00000111269+hlfb;hlfb;nfil3+si:dkey-172o19.2;tefa+tefb;dbpa+dbpb+hlfa
Rods	otx2a;otx1;etv5a+etv5b;crx+otx5;dmbx1a+dmbx1b;drgx;etv1;elk4;dharma;si:dkey-229b18.3+snai2;zeb1a+zeb1b;pitx1+pitx3;pitx3;gsc;elf1;usf1l;prrx1a+prrx1b;ctcf;elk1;zgc:101100;otx2b;srebf1;nfya;snai1a;pitx2;figla;erf+erfl3;arntl1a+arntl1b;tfec;grhl1;bhlhe41;tfeb;elk3;tfe3a;tfe3a+tfe3b;tfe3b;mecp2;nfyal;usf1;ybx1;mespaa+mespbb;mespab+mespba;mlxipl;bhlhe40;mlx;id4;max+si:ch73-59f11.3;scrt1a+scrt1b+scrt2…	e4f1;si:dkeyp-79b7.12;atf3;atf1;creb1a+creb1b;atf2;zgc:112083;tfdp1b;tfdp1a;tfdp1a+tfdp1b;foxc1a+foxc1b;mafb+nrl;crema+cremb;hinfp;mafa+mafbb;maff;zbtb14;en1a;en1a+en1b;ENSDARG00000101369+atf6;mycb;atf7a+atf7b;bhlhe22;tbx4;creb5a;creb5b;jdp2b;tbx5a+tbx5b;LHX6	nr6a1b;pparaa+pparda+ppardb;ENSDARG00000112923+nr1i2;nr1i2;rarga;rargb	mycn;sp4;mxi1;clocka+clockb;npas2;tfap4;myod1;tcf3a+tcf3b;nr2f2	elf2a+elf2b;gabpa;snai1b+snai3;twist1a+twist1b+twist3;SPDEF;HMBOX1+hmbox1a+zgc:91944;hmbox1a+zgc:91944;mybl2b;tfcp2+tfcp2l1+ubp1;nfil3+si:dkey-172o19.2;mbd2;ENSDARG00000111269+hlfb;hlfb;olig1;tefa+tefb	hey2;mnta;mntb;hey1+heyl	thrb;pknox1.1+pknox1.2;meis3;esr1;esr2a+esr2b;roraa+rorab
RPE	mitfa+mitfb;tfec;usf2;tead1b;ENSDARG00000113336+tead1a;tead1a;tead3a+tead3b;usf1l;tfe3a;tfe3a+tfe3b;tfe3b;bhlhe41;tfeb;srebf1;bhlhe40;ctcf;hsf2+si:dkey-18a10.3;hnf4a+hnf4b;mlxipl;usf1;nr2f2;mlx;hnf4g;stat1a+stat2;arntl1a+arntl1b;hsf1+hsf4;max+si:ch73-59f11.3;irf10+irf3+irf8;irf9;rela;elf1;runx1;elf2a+elf2b;bcl6aa+bcl6ab+bcl6b;mecp2;rel;stat3;etv1;stat1b;stat1b+stat2;tfcp2+tfcp2l1+ubp1;bcl11aa;znf…	mafk;en1a;en1a+en1b;tcf7;CABZ01079241.1+zfx+znf711;tcf7l1a+tcf7l1b+tcf7l2	hoxc12a+hoxc12b;fev+fli1a;cebpa;zbtb7a;zbtb7c;mbd2;atf7a+atf7b;zic3;zic2a+zic2b;creb5a;creb5b;scrt1a+scrt1b+scrt2;crema+cremb	nfya;SPDEF;homeza;homezb+pgm3;nfyal;foxk1;sox9a+sox9b;foxo1a+foxo1b;clocka+clockb;npas2;foxa;foxq2;sox6;rorc;ybx1;nr1d2a;si:dkey-68o6.8;foxa1;barhl1a+barhl1b;tfap4;hnf1a;tfap2d;prox1a+prox2+prox3;zbtb14;creb1a+creb1b;fosaa+fosab+fosl1a	maff+mafga+mafgb;mafga+mafgb;nr2e3;srfa+srfb;nfatc2a;nkx2.4a+nkx2.4b;nkx2.2a;nkx3-1;stat6;stat4;pax2b;gli2a+gli3;etv4	sox10	hoxd12a;cebpd;runx3;cebpb;hinfp;mybl2b;nfkb1;her6+her8.2+her9;tfdp1b;tfdp1a;tfdp1a+tfdp1b;e2f5;pitx2;sox5;klf12a;foxa2;mycn;foxo4;foxh1+foxq1a+foxq1b;imp3;thrb;GMEB2;foxo3a;klf13;zgc:153115;foxj3+si:dkey-68o6.6;sp4;foxj1a+foxj1b;sox19a+sox19b+sox3;sox2
SubPallium	rfx2;rfx4;rfx3;rfx1a;rfx1b;rfx7a+rfx7b;rfx5;gatad2ab+jun;meox2b;si:ch211-153j24.3;fosl1b+jdp2a;fosl2;dlx3b;smarcc1a;smarcc1b;dlx5a;bach1b;bach1a+bach2a+bach2b;fosl2l;myf6;si:ch73-376l24.3;zbtb3;si:dkey-56e3.3	arnt2;hmx4;TCF4;scrt1a+scrt1b+scrt2;id4;snai1a;mespaa+mespbb;mespab+mespba;pou6f1;zeb1a+zeb1b;figla;tbx4;hmx1+hmx3b;noto+vax1+vent;si:dkey-229b18.3+snai2;pou6f2	ets2;erg;myod1;etv4;fli1b;fev+fli1a;ptf1a;si:dkey-34f9.3;etv2;atoh1a+atoh1b+atoh1c;ENSDARG00000110597+ENSDARG00000111472+atoh1a+atoh1b+atoh1c;elf3;spi1a+spi1b;nkx2.1;gabpa;nfia;tlx1;nfixa+nfixb;yy1a+yy1b;jdp2b;etv7;her12+her15.2+her2;her15.1+her4.1+her4.2+her4.3+her4.4;gata3;june;her1+her11;her5;batf3;si:dkey-23i12.7;sox8a+sox8b;nfe2l2b;nfe2l1b;nfe2l1b+nfe2l2b;sox32;sox7;msx2a;gfi1aa+gfi1ab;atf7a…	hoxb5a+hoxb5b;wt1a+wt1b;fosaa+fosab+fosl1a;smad2;hoxb4a;pbx1a+pbx2+pbx3a+pbx3b;pbx1b;MAZ;maza;rreb1a+rreb1b;znf598;tgif1	mef2b;creb3l1;batf;jund;vox;lhx8a;lhx8b;mef2aa;mef2aa+mef2ab;mef2ab;dlx4a+dlx4b;dlx6a;meox2a;mef2ca+mef2cb;hoxc8a;dlx2a+dlx2b;en2a+en2b;eve1;evx1;meox1;vsx2;barhl2;ENSDARG00000110598;mef2d;emx1;hoxa4a+hoxc3a;evx2;nkx1.2lb;gbx1;hoxb2a;en1b;hoxd3a;dlx1a;rx1+rx2;gsx2+pnx;nkx6.1;LHX6;rx3;vsx1;lhx6;vax2;tcf12	egr3;egr1;egr4;fosb+si:ch73-37h15.2;tbx20;egr2a+egr2b	tcf3a+tcf3b;tal1;myog;tfap4;tcf21;msc;zbtb18;zbtb42;hoxb1a;hoxb1a+hoxb1b;hoxa1a+hoxb1b+hoxc1a;hoxa2b
TL			her12+her15.2+her2;her15.1+her4.1+her4.2+her4.3+her4.4;mybl1;e2f3;zbtb16a;zbtb16b;her6+her8.2+her9;arid3a+arid3b+arid3c;mycb;ENSDARG00000104979;ENSDARG00000109672+ENSDARG00000111193+ENSDARG00000115480+si:ch73-386h18.1+si:dkey-56d12.4+zfhx3+zfhx4;si:ch73-386h18.1+si:dkey-56d12.4+zfhx3+zfhx4;CABZ01079241.1+zfx+znf711;srebf2;foxd2;sox21a+sox21b;CABZ01093502.2;insm1a+insm1b;barx2;onecut3a;onecut3b;sr…	CR354373.1+nfatc1+nfatc2b+nfatc3a+nfatc3b;nfatc1+nfatc2b+nfatc3a+nfatc3b;nfatc4;si:ch211-69l10.4+tbx15;si:dkey-229b18.3+snai2;tcf7l1a+tcf7l1b+tcf7l2;nfatc2a;zeb1a+zeb1b;tbx5a+tbx5b;tbx4;esrra+esrrgb;esrrd+esrrga;mef2b;eomesa+eomesb;smad2;esr1;esr2a+esr2b;mef2ca+mef2cb;nr2c2;mef2d;pparaa+pparda+ppardb;rarga;klf3+klf8			yy1a+yy1b;nfia;hic1l+hic2;tlx1;gata3;nfixa+nfixb;neurod1;zbtb4;neurod2;bhlha15;atoh1a+atoh1b+atoh1c;ENSDARG00000110597+ENSDARG00000111472+atoh1a+atoh1b+atoh1c;bhlhe23+si:ch211-196c10.13;si:dkey-149i17.7;her1+her11;her5;olig3;olig2+olig4;znf143b;zic1;creb3l2;klf12b;twist1a+twist1b+twist3;olig1;hic1;snai1b+snai3;tp73;bhlhe22;znf148;nr4a1;smad1;klf12a;myod1;tcf12;znf423;hnf4g;zic4+zic6;mgaa;nr4a3;fi…
URL Progenitors			zbtb49;creb3l2;si:dkey-149i17.7;srfa+srfb;cxxc1a+cxxc1b+mbd1a;mbd1b;zic1;foxk1;her6+her8.2+her9;e2f5;e2f7;runx2a+runx2b;her1+her11;her5;foxg1a+foxg1c+foxg1d+zgc:113424;foxf1+foxf2a+foxf2b;smad3a+smad3b;sox5;foxi1+foxi2+foxi3a+foxi3b;prdm1a;klf15;si:ch211-117k10.3;mybl2b;si:dkey-222b8.1;si:dkey-222b8.1+smad4a+smad4b;tp73;zic3;znf148;mxi1;sox6;si:ch211-160f23.5;si:ch211-195d17.2;mtf1;klf4;e2f4;smad…	etv4;tead1b;spi2;spic;ehf;elf2a+elf2b;elf1;gabpa;runx1;etv2;hsf2+si:dkey-18a10.3;hoxa13a+hoxa13b;elf3;ENSDARG00000112923+nr1i2;nr1i2;sox8a+sox8b;nfya;pbx1a+pbx2+pbx3a+pbx3b;pbx1b;irf10+irf3+irf8;irf9;rel;stat3;irf6;nfyal;nr2f2;meis1a;meis2a;irf5;atf7a+atf7b;mecp2;etv5a+etv5b;tfap2d;creb5a;creb5b;nr2f1b+nr2f5;fosaa+fosab+fosl1a;rfx2;rfx4;jdp2b;rfx1a;june;rfx3;rargb			tlx1;nfia;nfixa+nfixb;hic1l+hic2;e2f3;hnf4g;klf12b;mybl1;e2f8;myb;mybl2a;CABZ01079241.1+zfx+znf711;sox10;hnf4a+hnf4b;insm1a+insm1b;hic1;foxd3;foxo4;foxa3;zbtb16a;zbtb16b;klf13;zgc:153115;foxj3+si:dkey-68o6.6;glis3;znf143b;nfatc2a;zic4+zic6;stat4;spi1a+spi1b;plag1;plagx;glis2a+glis2b;sox18;sp4;klf5l+klf6b;klf6a;glis1b;glis1a;sox9a+sox9b;znf423;patz1;sp1;cers4a+hoxb13a;sox12;foxh1+foxq1a+foxq1b;imp…
Ventral FB			rfx7a+rfx7b;rfx1b;rfx3;rfx2;rfx4;rfx1a;nr5a1a+nr5a2+nr5a5;esrrb;esrrd+esrrga;esrra+esrrgb;rfx5;rarga;nr6a1b;pparab;nkx2.1;nr6a1a;tbp;nr4a2a;sox32;sox7;si:ch211-153j24.3;sox8a+sox8b;gatad2ab+jun;foxn1;fosl1b+jdp2a;bach1b;bach1a+bach2a+bach2b;nr3c1;smarcc1a;smarcc1b;nkx2.5;prdm4;hbp1;fosl2l;arnt2;fosl2;egr3;tbx20;egr1;scrt1a+scrt1b+scrt2;nfe2l2b;nfe2l1b;nfe2l1b+nfe2l2b;egr4;cux1a;fosb+si:ch73-37h15…
Xanthophores		maff+mafga+mafgb;mafga+mafgb;mitfa+mitfb;tfec;usf2;tfe3a;tfe3a+tfe3b;tfe3b;usf1l;srebf1;bhlhe41;pax2b;phox2ba;bhlhe40;runx1;tfeb;nfe2l2a;arntl1a+arntl1b;stat1b;stat1b+stat2;bcl11aa;znf296;mlx;nr3c1;atf3;pax3a+pax3b;mlxipl;fosl2l;spi1a+spi1b;runx2a+runx2b;smarcc1a;smarcc1b;nfe2l3;bach1b;bach1a+bach2a+bach2b;irf5;ar;si:ch211-153j24.3;max+si:ch73-59f11.3;elf1;ehf;etv2;gatad2ab+jun;mafk;etv4;nfil3-5+…
