## Supplemental Table 9 for "Single-cell chromatin profiling reveals dynamic regulatory logic and enhancer elements in brain and retina development"

### Sheet: cCRE primer list
Notes	cCRE #	Consensus Peak	Closest gene	Distance to TSS	Primer region	Forward Primer	Reverse Primer	eGFP+
Proximal RGC Enriched_3dpf	6	chr21-11460072-11460960	grin1a	-8085	chr21:11460175-11460938	cgaattcgcccttgatatcacaattcccttaagacaccaag	cgcccttcccggggtcgacacgaaaccccattaatatttcattatc	Yes
Proximal Neuron enriched_3dpf	14	chr8-24850729-24851633	slc6a17	-3419	chr8:24850726-24851640	ggctccgaattcgcccttgatatcaccggtcgtcaattgttttaaagatttctg	gaattcgcccttcccggggtcgacaaaaaatataaacaaacattttgcc	No
Proximal Neuron enriched_3dpf	15	chr13-21695061-21696055	sprn	-7462	chr13:21695130-21696111	ggctccgaattcgcccttgatatcattgttcctcaatcacaggcg	gaattcgcccttcccggggtcgacacggacggacggatggagatag	No
Proximal Neuron enriched_3dpf	16	chr14-31060163-31061067	mbnl3	-1397	chr14:31060060-31061055	ggctccgaattcgcccttgatatcatagtcctcttgcggatggag	gaattcgcccttcccggggtcgacacctcccgcatcggtttgagt	No
Proximal Neuron enriched_3dpf	17	chr17-12695763-12696696	stmn4l	-2303	chr17:12695759-12696696	ggctccgaattcgcccttgatatcaccggttaaatatattaatgtattttaataagtacagtcc	gaattcgcccttcccggggtcgacatcacccccatcattactaaattataatg	Yes
Distal Neuron Enriched_3dpf	24	chr4-21040020-21041050	syt1a	-89217	chr4:21039922-21040915	ggctccgaattcgcccttgatatcagtgcccaaagaacacatcag	gaattcgcccttcccggggtcgacatactctgacccagtataggtc	No
Distal Neuron Enriched_3dpf	29	chr24-38989980-38990893	atp6v0cb	-167847	chr24:38989952-38990950	ggctccgaattcgcccttgatatcagagtatccgtatgtgtgtgc	gaattcgcccttcccggggtcgacatggcgaccctgattaatagtc	No
Distal Neuron Enriched_3dpf	30	chr2-50785964-50786878	adcyap1r1a	-35419	chr2:50785939-50786893	ggctccgaattcgcccttgatatcacaacaaatcgcgccaaacac	gaattcgcccttcccggggtcgacatatgtcctgtcatcatggcaaag	Yes (weak)
Proximal Retina Enriched_3dpf	34	chr20-20536291-20537185	six6b	-2873	chr20:20536194-20537281	ggctccgaattcgcccttgatatcaccggtttattattattgttgtttttgtcatg	gaattcgcccttcccggggtcgacaatttgtatcacacaatacactc	No
Proximal Retina Enriched_3dpf	35	chr2-49413042-49413963	rorcb	-4398	chr2:49413036-49413950	ggctccgaattcgcccttgatatcaccggtaatttacagtacacttgtctattttaacagtattac	gaattcgcccttcccggggtcgacaaaaactgagtttgggcacgc	Yes
Proximal Retina Enriched_3dpf	37	chr16-31508786-31509702	ndrg1b	-2547	chr16:31508856-31509833	ggctccgaattcgcccttgatatcacattggaaatgcttaaaggacatg	gaattcgcccttcccggggtcgacaaggctacgggcctgaattag	Yes
OB specific (CRE21 partial peak)	53	chr5-38260665-38261592	gnb2	-2115	chr5:38261260-38261761	ggctccgaattcgcccttgatatcaagctatcctcctccatgatgtg	gaattcgcccttcccggggtcgacatgtcagacctagccaggactc	No
OB specific (CRE24 partial peak)	54	chr4-21040020-21041050	syt1a	-89217	chr4:21040047-21040350	ggctccgaattcgcccttgatatcacttcaagatgggaggtcacg	gaattcgcccttcccggggtcgacatcctaagcaaagagtggaag	No
Proximal OT Enriched_3dpf	55	chr11-1026992-1027981	slc6a1b	-3003	chr11:1027146-1027880	ggctccgaattcgcccttgatatcacgaaacatccctgacctgaatatttac	gaattcgcccttcccggggtcgacaacacacacacacacacctttatg	No
Proximal OT Enriched_3dpf	57	chr4-25069397-25070276	gata3	-5326	chr4:25069463-25070250	ggctccgaattcgcccttgatatcagggacaaagcatccgaagag	gaattcgcccttcccggggtcgacaaagaaagaaacgaatcgcaaatag	No
Proximal OT Enriched_3dpf	58	chr4-25072326-25072988	gata3	-8147	chr4:25072211-25073202	ggctccgaattcgcccttgatatcagcctctcaattcagcgttcatc	gaattcgcccttcccggggtcgacaattgcgttatctccgcgttac	Yes
Distal OT Enriched_3dpf	61	chr4-25098293-25099295	gata3	-34284	chr4:25098358-25099265	ggctccgaattcgcccttgatatcatttagctagcaccagggtcag	gaattcgcccttcccggggtcgacagcagtttagagttgcagccc	No
Distal OT Enriched_3dpf	62	chr4-25075921-25076852	gata3	-11876	chr4:25075990-25076768	ggctccgaattcgcccttgatatcaagcactgcgccaagctaaatc	gaattcgcccttcccggggtcgacaccatagaggtttgtcgcatgac	No
Proximal Radial Glia Enriched_3dpf	63	chr10-36598201-36599131	slc1a3b	-7155	chr10:36598220-36599035	ggctccgaattcgcccttgatatcatgagggtgagtaaatggtgag	gaattcgcccttcccggggtcgacaggggctaatgattctgacatg	Yes
Proximal Radial Glia Enriched_3dpf	64	chr10-36600693-36601613	slc1a3b	-9642	chr10:36600720-36601577	ggctccgaattcgcccttgatatcaggacatcttgcactcttgtc	gaattcgcccttcccggggtcgacaatgtcaaacccttgacgtcc	Yes
Distal Radial Glia Enriched_3dpf	67	chr18-24841500-24842517	rgma	-77606	chr18:24841523-24842519	ggctccgaattcgcccttgatatcatcttatttacttgcacccttttattc	gaattcgcccttcccggggtcgacaaatggtgccttgatcgtataaaatttaaatac	No
Proximal Hindbrain Enriched_3dpf	68	chr13-5573974-5574926	meis1b	-4888	chr13:5573951-5574948	ggctccgaattcgcccttgatatcaatcaatgccactatcactgc	gaattcgcccttcccggggtcgacacttgaatgaactgtgtggaac	No
Proximal Hindbrain Enriched_3dpf	69	chr23-36174572-36175556	hoxc1a	-3040	chr23:36174716-36175708	ggctccgaattcgcccttgatatcaggcatgttgaataccgcttc	gaattcgcccttcccggggtcgacaaaacatgcactgctgccttaac	No
Proximal Hindbrain Enriched_3dpf	72	chr20-10120866-10121800	meis2b	-2605	chr20:10120985-10121963	ggctccgaattcgcccttgatatcattggcactccgacttcatttc	gaattcgcccttcccggggtcgacaacccaccaatgcatgtgctc	Yes
Proximal RGC Enriched_3dpf	74	chr19-28251059-28251906	irx4b	-4349	chr19:28251017-28251892	ggctccgaattcgcccttgatatcacacaacatacttgaatgtgtacc	gaattcgcccttcccggggtcgacattcgccgttacaggcaaatac	No
Proximal RGC Enriched_3dpf	75	chr16-392658-393571	irx4a	-9450	chr16:392735-393544	ggctccgaattcgcccttgatatcaacaacattcagatccaacaac	gaattcgcccttcccggggtcgacatcgtcaattcggttatcgtc	No
Proximal RGC Enriched_3dpf	76	chr7-48266550-48267452	rbpms2b	-3572	chr7:48266656-48267291	ggctccgaattcgcccttgatatcatcttcacactagaatatggcc	gaattcgcccttcccggggtcgacaagagtctgaatgtggacagag	Yes
Proximal RGC Enriched_3dpf	77	chr7-29983444-29984335	isl2b	-9000	chr7:29983587-29984310	ggctccgaattcgcccttgatatcatgacagtgctaaccctgagtattg	gaattcgcccttcccggggtcgacataggaggattgtttaagtggc	Yes
Proximal RGC Enriched_3dpf	78	chr11-43110891-43111799	foxg1b	-2763	chr11:43110924-43111860	ggctccgaattcgcccttgatatcacagaagtttcgctttgggtg	gaattcgcccttcccggggtcgacaaaatgccagcaaatagaccaatatg	Yes
Proximal PR Enriched_3dpf	80	chr20-34325061-34325879	ivns1abpa	-1402	chr20:34325046-34326023	ggctccgaattcgcccttgatatcaaggtgtcagaacttctctgc	gaattcgcccttcccggggtcgacacccgagatgcagtttattctg	No
CRE63Δ200	90	chr10-36598201-36599131	slc1a3b	-7155	chr10:36598417-36599035	ggctccgaattcgcccttgatatcaaacgccatttccagttgactc	gaattcgcccttcccggggtcgacaggggctaatgattctgacatg	Yes
CRE63Δ400	91	chr10-36598201-36599131	slc1a3b	-7155	chr10:36598620-36599035	ggctccgaattcgcccttgatatcaacagtgcttgccttgaatgtg	gaattcgcccttcccggggtcgacaggggctaatgattctgacatg	No
CRE63Δ600	92	chr10-36598201-36599131	slc1a3b	-7155	chr10:36598819-36599035	ggctccgaattcgcccttgatatcaagcactggtttcccagaacttg	gaattcgcccttcccggggtcgacaggggctaatgattctgacatg	No
CRE63_200.400	96	chr10-36598201-36599131	slc1a3b	-7155	chr10:36598417-36598640	ggctccgaattcgcccttgatatcaaacgccatttccagttgactc	gaattcgcccttcccggggtcgacacacattcaaggcaagcactgt	No
CRE64.63			slc1a3b		chr10:36600720-36601577+chr10:36598220-36599035	See Methods Paper		Yes
mCRE64.63			slc1a3b		chr10:36600720-36601577+chr10:36598220-36599035	See Methods Paper		No
