## Supplemental Table 10 for "Single-cell chromatin profiling reveals dynamic regulatory logic and enhancer elements in brain and retina development"

### Sheet: Sheet1
Pool Name	Sequence
B3_mfge8a_HCR	GTCCCTGCCTCTATATCTttTTCAAAATTAGATCAACTGAGCCCT
B3_mfge8a_HCR	AGAAACTCACCGCTGTGGCCAAAGGttCCACTCAACTTTAACCCG
B3_mfge8a_HCR	GTCCCTGCCTCTATATCTttAGAGCAATAGAACGGAGGCTAATGT
B3_mfge8a_HCR	AGTAATTGCATCAGTACAAGAACATttCCACTCAACTTTAACCCG
B3_mfge8a_HCR	GTCCCTGCCTCTATATCTttAGATAGTGAATAAGAGTGTCATGTT
B3_mfge8a_HCR	TGGAAAATCACCCAGCAGACACACTttCCACTCAACTTTAACCCG
B3_mfge8a_HCR	GTCCCTGCCTCTATATCTttCGCAGGGTGATCCGCTCGTGCCACT
B3_mfge8a_HCR	TAATCATCACAGCCCAGCAGCTCCAttCCACTCAACTTTAACCCG
B3_mfge8a_HCR	GTCCCTGCCTCTATATCTttAGAACGGAGGCTCGAACAAGTTCTT
B3_mfge8a_HCR	ATGGCAGAATGCGTACATAACGGGCttCCACTCAACTTTAACCCG
B3_mfge8a_HCR	GTCCCTGCCTCTATATCTttGAAAATCTTATCTGTTTTTGTTACT
B3_mfge8a_HCR	GTGCGTGTTGTTGTCAGTGTTGCCTttCCACTCAACTTTAACCCG
B3_mfge8a_HCR	GTCCCTGCCTCTATATCTttTCATCACTGTAAGCGATCTTAAAGG
B3_mfge8a_HCR	TCCTTCACAATGCTCCAGGACTTTCttCCACTCAACTTTAACCCG
B3_mfge8a_HCR	GTCCCTGCCTCTATATCTttTTGCTCCCTGAGTGATGATGCCTGT
B3_mfge8a_HCR	AAACAAACTGCACAACTCCAAAGTCttCCACTCAACTTTAACCCG
B3_mfge8a_HCR	GTCCCTGCCTCTATATCTttGAGCCACTCAGAGCGGTTGTTGTTA
B3_mfge8a_HCR	CCTTACAGGTTTCTCCAAATCCAGCttCCACTCAACTTTAACCCG
B3_mfge8a_HCR	GTCCCTGCCTCTATATCTttTTGTCCAGACGAGCGTAGAAAGGGT
B3_mfge8a_HCR	GCTGACCATGCATTAGTTTTGCCTTttCCACTCAACTTTAACCCG
